# Genomic classification and immune profiling define mucosal melanoma

**DOI:** 10.64898/2026.10.02.756347

**Authors:** Yingxiao Shi, Priyanka Sharma, Jia-ren Lin, Aikaterini Dedeilia, Tuulia Vallius, Giuseppe Tarantino, Roxanne Pelletier, Mariana L Lopez, Nil Aygün, Michael P Manos, Sonia Cohen, Aleigha R Lawless, Yi Daniel Lu, Madeline K Roelofs, Shishir M Pant, Jiajia Chen, David E Fisher, Rameen Beroukhim, Christine G Lian, Elizabeth I Buchbinder, Peter K Sorger, Megan L. Insco, David Liu, Genevieve Boland

## Abstract

Mucosal melanoma is a rare, lethal melanoma subtype with distinct genetics and limited benefit from immunotherapy. To define features associated with mucosal melanoma clinical outcomes, we assembled a large, multimodally profiled cohort spanning primary and metastatic disease. Compared with cutaneous melanoma, primary mucosal melanoma showed greater genomic heterogeneity, ploidy and aneuploidy, and a more dedifferentiated, proliferative transcriptional state. Analysis of genomic sequencing of 339 patients with mucosal melanoma identified four mutually exclusive genomic subtypes: CDK4/MDM2/CCND1, SF3B1-mutated, TP53/ATRX, and mucosal melanoma Triple WT, associated with distinct anatomic sites but similar outcomes. In the tumor microenvironment, we observed reduced T cell infiltration and increased CD163^+^ tumor-associated macrophages in mucosal melanoma relative to cutaneous melanoma. In matched longitudinal samples, CD163^+^ tumor-associated macrophages increased with disease progression and immunotherapy resistance. CD163^+^ tumor-associated macrophages engaged non-regulatory T cells through GAL9–TIM-3 interactions, nominating TIM-3 blockade as a therapeutic strategy for mucosal melanoma. These findings define the distinct aggressive biology of mucosal melanoma and highlight potential therapeutic targets and mechanisms of immune resistance.
