## Extended_Data_Table_1 Cooccurence and mutual exclusivity in DFCI and GENIE cohort for "Genomic classification and immune profiling define mucosal melanoma"

### Sheet: extended data table 1
Significant CO and ME in DFCI and GENIE cohorts
Gene1	Gene2	SimpleOddsRatio	AdjustedOddsRatio	AdjustedLog2OddsRatio	Log2OddsRatioCI_Lower	Log2OddsRatioCI_Upper	OddsRatioCI_Lower	OddsRatioCI_Upper	FisherEstimate	FisherPValue	Cohort	CO/ME
MDM2	CDK4	Inf	289.8	8.17891	3.58922	12.7686	12.0355	6978.04	Inf	7.06e-06	DFCI	Co-occurrence
CDK4	MDM2	Inf	289.8	8.17891	3.58922	12.7686	12.0355	6978.04	Inf	7.06e-06	DFCI	Co-occurrence
TERT	CDK4	19	17	4.08746	1.54775	6.62718	2.92361	98.8505	17.443	0.00611982	DFCI	Co-occurrence
CDK4	TERT	19	17	4.08746	1.54775	6.62718	2.92361	98.8505	17.443	0.00611982	DFCI	Co-occurrence
ATRX	TP53	16.9048	14.981	3.90506	1.68784	6.12227	3.22174	69.6607	15.8425	0.00101574	DFCI	Co-occurrence
TP53	ATRX	16.9048	14.981	3.90506	1.68784	6.12227	3.22174	69.6607	15.8425	0.00101574	DFCI	Co-occurrence
MDM2	TERT	15.4	14.0909	3.81669	0.996535	6.63685	1.9952	99.5156	14.2501	0.0317868	DFCI	Co-occurrence
TERT	MDM2	15.4	14.0909	3.81669	0.996535	6.63685	1.9952	99.5156	14.2501	0.0317868	DFCI	Co-occurrence
ATM	KIT	4.09091	4.04928	2.01766	0.189833	3.84549	1.14063	14.375	4.00253	0.0420996	DFCI	Co-occurrence
KIT	ATM	4.09091	4.04928	2.01766	0.189833	3.84549	1.14063	14.375	4.00253	0.0420996	DFCI	Co-occurrence
ATRX	SF3B1	0	0.0987039	-3.34075	-7.50779	0.826287	0.00549454	1.77312	0	0.0471878	DFCI	Mutual Exclusivity
SF3B1	ATRX	0	0.0987039	-3.34075	-7.50779	0.826287	0.00549454	1.77312	0	0.0471878	DFCI	Mutual Exclusivity
CDK4	MDM2	44.1905	40.5385	5.34122	3.53258	7.14986	11.5721	142.011	41.8981	4.44e-08	GENIE	Co-occurrence
MDM2	CDK4	44.1905	40.5385	5.34122	3.53258	7.14986	11.5721	142.011	41.8981	4.44e-08	GENIE	Co-occurrence
TP53	ATRX	23.3485	22.2573	4.47621	3.24846	5.70396	9.50352	52.1269	22.7762	9.34e-14	GENIE	Co-occurrence
ATRX	TP53	23.3485	22.2573	4.47621	3.24846	5.70396	9.50352	52.1269	22.7762	9.34e-14	GENIE	Co-occurrence
CCND1	CDK4	7.2549	7.3609	2.87988	1.2101	4.54967	2.31354	23.42	7.14634	0.00372719	GENIE	Co-occurrence
CDK4	CCND1	7.2549	7.3609	2.87988	1.2101	4.54967	2.31354	23.42	7.14634	0.00372719	GENIE	Co-occurrence
CCND1	MDM2	6.5	6.62993	2.72899	1.08334	4.37465	2.11893	20.7444	6.4114	0.00526692	GENIE	Co-occurrence
MDM2	CCND1	6.5	6.62993	2.72899	1.08334	4.37465	2.11893	20.7444	6.4114	0.00526692	GENIE	Co-occurrence
KIT	SF3B1	5.09677	5.03175	2.33106	1.4387	3.22342	2.71077	9.33996	5.0561	4.87e-07	GENIE	Co-occurrence
SF3B1	KIT	5.09677	5.03175	2.33106	1.4387	3.22342	2.71077	9.33996	5.0561	4.87e-07	GENIE	Co-occurrence
CDK4	PTEN	4.15238	4.35548	2.12283	0.406229	3.83944	1.32522	14.3148	4.11539	0.037769	GENIE	Co-occurrence
PTEN	CDK4	4.15238	4.35548	2.12283	0.406229	3.83944	1.32522	14.3148	4.11539	0.037769	GENIE	Co-occurrence
MDM2	NF1	4.52055	4.2987	2.1039	0.563675	3.64413	1.47803	12.5023	4.49054	0.00806495	GENIE	Co-occurrence
NF1	MDM2	4.52055	4.2987	2.1039	0.563675	3.64413	1.47803	12.5023	4.49054	0.00806495	GENIE	Co-occurrence
CCND1	KIT	3.35849	3.33645	1.73831	0.47944	2.99719	1.3942	7.98441	3.33882	0.00914278	GENIE	Co-occurrence
KIT	CCND1	3.35849	3.33645	1.73831	0.47944	2.99719	1.3942	7.98441	3.33882	0.00914278	GENIE	Co-occurrence
PTEN	TERT	2.95694	3.05926	1.61318	0.186937	3.03943	1.13834	8.22165	2.93963	0.0420742	GENIE	Co-occurrence
TERT	PTEN	2.95694	3.05926	1.61318	0.186937	3.03943	1.13834	8.22165	2.93963	0.0420742	GENIE	Co-occurrence
ATM	PTEN	0	0.236975	-2.07719	-6.17588	2.02149	0.0138317	4.06003	0	0.388867	GENIE	Mutual Exclusivity
PTEN	ATM	0	0.236975	-2.07719	-6.17588	2.02149	0.0138317	4.06003	0	0.388867	GENIE	Mutual Exclusivity
NRAS	ATRX	0.159307	0.23271	-2.1034	-4.5195	0.312708	0.0436008	1.24204	0.159989	0.0602398	GENIE	Mutual Exclusivity
ATRX	NRAS	0.159307	0.23271	-2.1034	-4.5195	0.312708	0.0436008	1.24204	0.159989	0.0602398	GENIE	Mutual Exclusivity
ATRX	CDK4	0	0.205397	-2.28351	-6.38388	1.81686	0.0119746	3.52314	0	0.226974	GENIE	Mutual Exclusivity
CDK4	ATRX	0	0.205397	-2.28351	-6.38388	1.81686	0.0119746	3.52314	0	0.226974	GENIE	Mutual Exclusivity
BRAF	CCND1	0	0.188209	-2.4096	-6.49753	1.67834	0.0110675	3.2006	0	0.241865	GENIE	Mutual Exclusivity
CCND1	BRAF	0	0.188209	-2.4096	-6.49753	1.67834	0.0110675	3.2006	0	0.241865	GENIE	Mutual Exclusivity
NRAS	TP53	0.126429	0.185185	-2.43296	-4.84087	-0.0250519	0.0348942	0.982785	0.127016	0.014174	GENIE	Mutual Exclusivity
TP53	NRAS	0.126429	0.185185	-2.43296	-4.84087	-0.0250519	0.0348942	0.982785	0.127016	0.014174	GENIE	Mutual Exclusivity
CDK4	TP53	0	0.164936	-2.60003	-6.6958	1.49575	0.00964638	2.8201	0	0.135166	GENIE	Mutual Exclusivity
TP53	CDK4	0	0.164936	-2.60003	-6.6958	1.49575	0.00964638	2.8201	0	0.135166	GENIE	Mutual Exclusivity
PTEN	SF3B1	0.111559	0.163102	-2.61615	-5.03124	-0.201071	0.0305807	0.869905	0.112117	0.00727241	GENIE	Mutual Exclusivity
SF3B1	PTEN	0.111559	0.163102	-2.61615	-5.03124	-0.201071	0.0305807	0.869905	0.112117	0.00727241	GENIE	Mutual Exclusivity
ATM	TP53	0	0.134596	-2.8933	-6.97759	1.19099	0.00793481	2.2831	0	0.0833412	GENIE	Mutual Exclusivity
TP53	ATM	0	0.134596	-2.8933	-6.97759	1.19099	0.00793481	2.2831	0	0.0833412	GENIE	Mutual Exclusivity
ATRX	SF3B1	0.0767351	0.112836	-3.1477	-5.54514	-0.750268	0.0214164	0.594493	0.077162	0.00052	GENIE	Mutual Exclusivity
SF3B1	ATRX	0.0767351	0.112836	-3.1477	-5.54514	-0.750268	0.0214164	0.594493	0.077162	0.00052	GENIE	Mutual Exclusivity
BRAF	NRAS	0	0.108191	-3.20834	-7.27992	0.863229	0.00643467	1.8191	0	0.0311654	GENIE	Mutual Exclusivity
NRAS	BRAF	0	0.108191	-3.20834	-7.27992	0.863229	0.00643467	1.8191	0	0.0311654	GENIE	Mutual Exclusivity
CDK4	SF3B1	0	0.0958458	-3.38314	-7.47137	0.705087	0.005635	1.63024	0	0.0242356	GENIE	Mutual Exclusivity
SF3B1	CDK4	0	0.0958458	-3.38314	-7.47137	0.705087	0.005635	1.63024	0	0.0242356	GENIE	Mutual Exclusivity
SF3B1	TP53	0.0604839	0.0891852	-3.48705	-5.87636	-1.09774	0.0170231	0.467247	0.0608441	5.52e-05	GENIE	Mutual Exclusivity
TP53	SF3B1	0.0604839	0.0891852	-3.48705	-5.87636	-1.09774	0.0170231	0.467247	0.0608441	5.52e-05	GENIE	Mutual Exclusivity
SF3B1	TERT	0	0.0448957	-4.47728	-8.53273	-0.421832	0.00270019	0.746476	0	0.000299	GENIE	Mutual Exclusivity
TERT	SF3B1	0	0.0448957	-4.47728	-8.53273	-0.421832	0.00270019	0.746476	0	0.000299	GENIE	Mutual Exclusivity
