## Supplementary_Table_1 for "Genomic classification and immune profiling define mucosal melanoma"

### Sheet: Supplementary_Table_1
	Cohort	Patient	Sample	Therapy	SITE	Primary_location	Site_location	COLLECTION	BOR	CATEGORY	RESPONSE	less than 3 months	WES	WES_PASS_QC	BULK_RNASEQ	BULK_RNASEQ_PASS_QC	ORION	LSP_id	Used all samples	Primary_group	Orion_data	n_samples_patient	Primary_order	SITE_order
0	MGH	BL578	BL578_1	ipi-nivo	primary	sinonasal	sinonasal	before	CR	ICI combo	DR	no	NO	NO	YES	YES	YES	LSP21378	YES	sinonasal	YES	1	0	0
1	MGH	BL819	BL819_1	ipi-nivo	progress	anorectal	skin	during	CR with surg	ICI combo	PD	yes	YES	YES	YES	YES	YES	NO	YES	anorectal	NO	2	1	2
2	MGH	BL819	BL819_2	ipi-nivo	progress	anorectal	LN	during	CR with surg	ICI combo	PD	yes	YES	NO	YES	NO	YES	LSP28834	YES	anorectal	YES	2	1	2
3	MGH	BL99	BL99_1	IL-2	progress	penile	jejunum	after	NR	other	PD	yes	YES	YES	YES	YES	NO	not available	nan	others	NO	1	3	2
4	MGH	BL163	BL163_1	ipi-nivo	primary	vulvar	vulvar	before	NR	ICI combo	PD	no	YES	YES	YES	YES	YES	LSP20199	YES	vulvovaginal	YES	2	2	0
5	MGH	BL163	BL163_2	ipi-nivo	progress	vulvar	cervical	during	NR	ICI combo	PD	no	YES	YES	NO	NO	YES	LSP20204	YES	vulvovaginal	YES	2	2	2
6	MGH	BL164	BL164_0	ipi-nivo	primary	sinonasal	sinonasal	before	NR	ICI combo	INT	no	YES	YES	YES	YES	NO	not available	nan	sinonasal	NO	3	0	0
7	MGH	BL164	BL164_1	ipi-nivo	mets	sinonasal	left neck	before	NR	ICI combo	INT	no	YES	YES	NO	NO	YES	NO	YES	sinonasal	NO	3	0	1
8	MGH	BL164	BL164_2	ipi-nivo	mets	sinonasal	stomach	before	NR	ICI combo	INT	no	YES	YES	NO	NO	YES	LSP21333	YES	sinonasal	YES	3	0	1
9	MGH	BL224	BL224_1	unknown	primary	vulvar	vulvar	before	unknown	unknown	unknown	unknown	NO	NO	NO	NO	YES	LSP20209	YES	vulvovaginal	YES	1	2	0
10	MGH	BL248	BL248_1	pembro	mets	sinonasal	nasal	before	NR	ICI mono	PD	yes	YES	YES	NO	NO	YES	LSP21358	YES	sinonasal	YES	2	0	1
11	MGH	BL248	BL248_2	pembro	mets	sinonasal	right arm	before	NR	ICI mono	PD	yes	YES	YES	NO	NO	YES	LSP21363	YES	sinonasal	YES	2	0	1
12	MGH	BL253	BL253_1	atezo+cobimetinib+IL-2 (part of 14-301)	mets	sinonasal	scalp	before	NR	ICI others	PD	no	YES	YES	YES	YES	YES	LSP21368	YES	sinonasal	YES	2	0	1
13	MGH	BL253	BL253_2	atezo+cobimetinib+IL-2 (part of 14-301)	progress	sinonasal	supraclavicular LN	after	NR	ICI others	DR	no	YES	YES	YES	YES	YES	LSP21373	YES	sinonasal	YES	2	0	2
14	MGH	BL291	BL291_1	nivo	primary	hard palate	hard palate	before	NR	ICI mono	PD	yes	YES	NO	YES	YES	NO	not available	YES	others	NO	2	3	0
15	MGH	BL291	BL291_2	nivo	progress	hard palate	LLL lung	after	NR	ICI mono	PD	yes	YES	YES	YES	YES	NO	not available	YES	others	NO	2	3	2
16	MGH	BL379	BL379_1	pembro	primary	anorectal	anorectal	before	NR	ICI mono	PD	no	NO	NO	YES	NO	NO	NO	NO	anorectal	NO	1	1	0
17	MGH	BL430	BL430_1	pembro + IFN	progress	vaginal	LN	during	NR	ICI others	PD	yes	NO	NO	YES	NO	NO	NO	YES	vulvovaginal	NO	1	2	2
18	MGH	BL454	BL454_1	carbo-taxol	progress	cervical	jejunum	after	NR	chemo	remove	remove	NO	NO	YES	NO	YES	LSP20219	YES	others	YES	1	3	2
19	MGH	BL558	BL558_1	ipi-nivo	progress	anorectal	chest nodule	during	SD	ICI combo	DR	no	NO	NO	YES	NO	YES	NO	YES	anorectal	NO	1	1	2
20	MGH	BL630	BL630_1	ipi-nivo	primary	anorectal	anorectal	before	NR	ICI combo	PD	yes	YES	YES	YES	YES	YES	LSP28909	YES	anorectal	YES	1	1	0
21	MGH	BL667	BL667_1	ipi	progress	lower lip	brain	during	MR (mixed reponse)	ICI mono	INT	no	YES	YES	YES	YES	NO	not available	NO	others	NO	6	3	2
22	MGH	BL667	BL667_2	ipi	progress	lower lip	brain	after	NR	ICI mono	INT	no	YES	YES	NO	NO	NO	not available	YES	others	NO	6	3	2
23	MGH	BL667	BL667_3	ipi	progress	lower lip	cecal tumor	after	NR	ICI mono	INT	no	YES	YES	YES	YES	NO	not available	YES	others	NO	6	3	2
24	MGH	BL667	BL667_4	ipi	progress	lower lip	small bowel	after	NR	ICI mono	INT	no	YES	YES	YES	YES	NO	not available	YES	others	NO	6	3	2
25	MGH	BL667	BL667_5	ipi	progress	lower lip	ileocolic anastomosis	after	NR	ICI mono	INT	no	YES	YES	YES	YES	NO	not available	YES	others	NO	6	3	2
26	MGH	BL667	BL667_6	ipi	progress	lower lip	skin left buttock	after	NR	ICI mono	INT	no	YES	YES	YES	YES	NO	not available	YES	others	NO	6	3	2
27	MGH	BL672	BL672_0	ipi-nivo	primary	sinonasal	sinonasal	before	MR (mixed reponse)	ICI combo	PD	no	YES	YES	YES	YES	YES	LSP21383	YES	sinonasal	YES	4	0	0
28	MGH	BL672	BL672_1	ipi-nivo	progress	sinonasal	brain	during	MR (mixed reponse)	ICI combo	PD	no	YES	YES	NO	NO	YES	LSP21388	YES	sinonasal	YES	4	0	2
29	MGH	BL672	BL672_2	ipi-nivo	progress	sinonasal	brain	during	MR (mixed reponse)	ICI combo	PD	no	YES	YES	YES	YES	YES	LSP21393	YES	sinonasal	YES	4	0	2
30	MGH	BL672	BL672_3	ipi-nivo	progress	sinonasal	brain	during	MR (mixed reponse)	ICI combo	PD	no	YES	YES	YES	YES	YES	LSP21398	YES	sinonasal	YES	4	0	2
31	MGH	BL677	BL677_1	ipi-nivo	primary	anorectal	anorectal	before	NR	ICI combo	PD	yes	YES	YES	YES	YES	YES	LSP28919	YES	anorectal	YES	2	1	0
32	MGH	BL677	BL677_2	ipi-nivo	mets	anorectal	anorectal	before	NR	ICI combo	PD	yes	YES	NO	YES	NO	YES	LSP28824	YES	anorectal	YES	2	1	1
33	MGH	BL734	BL734_1	pembro	progress	vaginal	vulvar	during	NR	ICI mono	PD	yes	YES	YES	NO	NO	YES	LSP20224	YES	vulvovaginal	YES	1	2	2
34	MGH	BL749	BL749_1	ipi-nivo	progress	sinonasal	retroperitoneal LN	during	SD	ICI combo	DR	no	NO	NO	YES	NO	NO	LSP21403	YES	sinonasal	YES	2	0	2
35	MGH	BL749	BL749_2	ipi-nivo	progress	sinonasal	nasal	during	SD	ICI combo	DR	no	YES	YES	NO	NO	YES	NO	YES	sinonasal	NO	2	0	2
36	MGH	BL764	BL764_1	ipi-nivo	primary	vulvovaginal	vulvovaginal	before	NR	ICI combo	PD	no	NO	NO	NO	NO	YES	LSP20229	YES	vulvovaginal	YES	1	2	0
37	MGH	BL795	BL795_1	ipi-nivo	primary	vulvar	vulvar	before	SD	ICI combo	PD	no	YES	NO	YES	YES	YES	NO	nan	vulvovaginal	NO	3	2	0
38	MGH	BL795	BL795_2	ipi-nivo	mets	vulvar	vulvar	before	SD	ICI combo	PD	no	YES	NO	NO	NO	YES	NO	nan	vulvovaginal	NO	3	2	1
39	MGH	BL795	BL795_3	ipi-nivo	progress	vulvar	vulvar	during	SD	ICI combo	PD	no	YES	YES	YES	YES	YES	LSP20244	nan	vulvovaginal	YES	3	2	2
40	MGH	BL840	BL840_1	ipi-nivo	mets	anorectal	LN-1	before	NR	ICI combo	DR	no	YES	NO	YES	YES	YES	LSP28819	nan	anorectal	YES	6	1	1
41	MGH	BL840	BL840_2	ipi-nivo	mets	anorectal	LN-2	before	NR	ICI combo	DR	no	YES	NO	NO	NO	YES	NO	nan	anorectal	NO	6	1	1
42	MGH	BL840	BL840_3	ipi-nivo	mets	anorectal	anus	before	NR	ICI combo	DR	no	YES	YES	YES	YES	YES	LSP28809	nan	anorectal	YES	6	1	1
43	MGH	BL840	BL840_4	ipi-nivo	progress	anorectal	anus	during	NR	ICI combo	DR	no	YES	YES	YES	YES	YES	LSP28804	nan	anorectal	YES	6	1	2
44	MGH	BL840	BL840_5	ipi-nivo	progress	anorectal	anus	after	NR	ICI combo	DR	no	YES	YES	YES	YES	YES	LSP28799	nan	anorectal	YES	6	1	2
45	MGH	BL840	BL840_6	ipi-nivo	progress	anorectal	brain	after	NR	ICI combo	DR	no	YES	YES	YES	YES	YES	LSP28794	nan	anorectal	YES	6	1	2
46	MGH	BL863	BL863_1	ipi-nivo	mets	vulvovaginal	vaginal	before	MR (mixed reponse)	ICI combo	PD	no	YES	YES	YES	YES	YES	LSP20249	nan	vulvovaginal	YES	4	2	1
47	MGH	BL863	BL863_2	ipi-nivo	progress	vulvovaginal	left groin LN	during	MR (mixed reponse)	ICI combo	PD	no	YES	YES	YES	YES	YES	NO	nan	vulvovaginal	NO	4	2	2
48	MGH	BL863	BL863_3	ipi-nivo	progress	vulvovaginal	inguinal+groin LN	during	MR (mixed reponse)	ICI combo	PD	no	YES	YES	YES	YES	YES	NO	NO	vulvovaginal	NO	4	2	2
49	MGH	BL863	BL863_4	ipi-nivo	progress	vulvovaginal	vaginal	during	MR (mixed reponse)	ICI combo	PD	no	YES	NO	YES	NO	YES	LSP20264	nan	vulvovaginal	YES	4	2	2
50	MGH	BL908	BL908_1	ipi-nivo	primary	vulvar	vulvar	before	MR (mixed reponse)	ICI combo	INT	no	YES	YES	YES	YES	YES	LSP20269	nan	vulvovaginal	YES	2	2	0
51	MGH	BL908	BL908_2	ipi-nivo	progress	vulvar	femoral	during	MR (mixed reponse)	ICI combo	INT	no	YES	YES	YES	YES	YES	NO	nan	vulvovaginal	NO	2	2	2
52	MGH	BL961	BL961_1	pembro+ TILs +IL2	primary	anorectal	anorectal	before	SD	ICI others	DR	no	YES	YES	YES	YES	YES	LSP28869	nan	anorectal	YES	2	1	0
53	MGH	BL961	BL961_2	pembro+ TILs +IL2	mets	anorectal	liver	before	SD	ICI others	DR	no	YES	YES	YES	YES	YES	LSP28904	nan	anorectal	YES	2	1	1
54	MGH	BL976	BL976_1	ipi-nivo	primary	sinonasal	sinonasal	before	NR	ICI combo	PD	no	YES	YES	YES	YES	YES	LSP21413	nan	sinonasal	YES	6	0	0
55	MGH	BL976	BL976_2	ipi-nivo	mets	sinonasal	maxillary sinus	before	NR	ICI combo	PD	no	YES	YES	YES	YES	YES	LSP21418	nan	sinonasal	YES	6	0	1
56	MGH	BL976	BL976_3	ipi-nivo	mets	sinonasal	maxillary sinus	before	NR	ICI combo	PD	no	YES	NO	YES	NO	YES	LSP21423	nan	sinonasal	YES	6	0	1
57	MGH	BL976	BL976_4	ipi-nivo	mets	sinonasal	maxillary sinus	before	NR	ICI combo	PD	no	YES	YES	YES	YES	YES	LSP21428	nan	sinonasal	YES	6	0	1
58	MGH	BL976	BL976_5	ipi-nivo	mets	sinonasal	maxillary sinus	before	NR	ICI combo	PD	no	YES	NO	YES	NO	YES	LSP21433	nan	sinonasal	YES	6	0	1
59	MGH	BL976	BL976_6	ipi-nivo	progress	sinonasal	nasal septum and sinus contents	during	NR	ICI combo	PD	no	YES	YES	YES	YES	YES	LSP21438	nan	sinonasal	YES	6	0	2
60	MGH	BL980	BL980_0	ipi-nivo	primary	penile	penile	before	NR	ICI combo	PD	no	YES	YES	YES	YES	NO	not available	nan	others	NO	2	3	0
61	MGH	BL980	BL980_1	ipi-nivo	mets	penile	right inguinal LN	before	NR	ICI combo	PD	no	NO	NO	NO	NO	NO	not available	nan	others	NO	2	3	1
62	MGH	BL1063	BL1063_1	ipi-nivo	primary	sinonasal	sinonasal	before	NR	ICI combo	INT	no	YES	YES	YES	YES	YES	LSP21248	nan	sinonasal	YES	6	0	0
63	MGH	BL1063	BL1063_2	ipi-nivo	mets	sinonasal	posterior nasal septum	before	NR	ICI combo	INT	no	YES	YES	YES	YES	YES	LSP21253	nan	sinonasal	YES	6	0	1
64	MGH	BL1063	BL1063_3	ipi-nivo	progress	sinonasal	parotid gland	after	NR	ICI combo	INT	no	YES	YES	YES	YES	YES	NO	nan	sinonasal	NO	6	0	2
65	MGH	BL1063	BL1063_4	ipi-nivo	progress	sinonasal	skin	after	NR	ICI combo	INT	no	YES	YES	YES	YES	YES	NO	nan	sinonasal	NO	6	0	2
66	MGH	BL1063	BL1063_5	ipi-nivo	progress	sinonasal	left flank soft tissue	after	NR	ICI combo	INT	no	YES	YES	NO	NO	YES	LSP21268	nan	sinonasal	YES	6	0	2
67	MGH	BL1063	BL1063_6	ipi-nivo	progress	sinonasal	left gluteal soft tissue	after	NR	ICI combo	INT	no	YES	YES	NO	NO	YES	NO	nan	sinonasal	NO	6	0	2
68	MGH	BL1087	BL1087_1	ipi-nivo	primary	sinonasal	sinonasal	before	NR	ICI combo	PD	yes	YES	YES	NO	NO	YES	LSP21288	nan	sinonasal	YES	2	0	0
69	MGH	BL1087	BL1087_2	ipi-nivo	progress	sinonasal	brain	during	NR	ICI combo	PD	yes	YES	YES	YES	YES	YES	NO	nan	sinonasal	NO	2	0	2
70	MGH	BL1163	BL1163_0	nivo+ipi-549	primary	vulvar	vulvar	before	NR	ICI others	PD	yes	YES	NO	YES	YES	NO	not available	nan	vulvovaginal	NO	2	2	0
71	MGH	BL1163	BL1163_1	nivo+ipi-549	mets	vulvar	lung	before	NR	ICI others	PD	yes	YES	YES	NO	NO	YES	NO	nan	vulvovaginal	NO	2	2	1
72	MGH	BL1232	BL1232_1	19-022 pembro + PCV (RO7198457)	primary	sinonasal	sinonasal	before	SD	ICI others	DR	no	YES	YES	YES	YES	YES	LSP21298	nan	sinonasal	YES	1	0	0
73	MGH	BL1325	BL1325_1	ipi-nivo	mets	anorectal	rectal nodule	before	NR	ICI combo	DR	no	YES	YES	YES	YES	YES	LSP28854	nan	anorectal	YES	3	1	1
74	MGH	BL1325	BL1325_2	ipi-nivo	mets	anorectal	rectum	before	NR	ICI combo	DR	no	YES	YES	YES	YES	YES	LSP28849	nan	anorectal	YES	3	1	1
75	MGH	BL1325	BL1325_3	ipi-nivo	mets	anorectal	rectum	before	NR	ICI combo	DR	no	NO	NO	NO	NO	YES	LSP28844	nan	anorectal	YES	3	1	1
76	MGH	BL1333	BL1333_1	imatinib	primary	vulvar	vulvar	before	NR	cKITi	PD	yes	YES	YES	NO	NO	NO	not available	nan	vulvovaginal	NO	2	2	0
77	MGH	BL1333	BL1333_2	imatinib	primary	vulvar	vulvar	before	NR	cKITi	PD	yes	YES	YES	NO	NO	NO	not available	nan	vulvovaginal	NO	2	2	0
78	MGH	BL1395	BL1395_1	ipi-nivo	primary	sinonasal	sinonasal	before	NR	ICI combo	PD	yes	YES	YES	YES	YES	YES	LSP21308	nan	sinonasal	YES	2	0	0
79	MGH	BL1395	BL1395_2	ipi-nivo	mets	sinonasal	left sphenoid	before	NR	ICI combo	PD	yes	YES	YES	YES	YES	YES	NO	nan	sinonasal	NO	2	0	1
80	MGH	BL1423	BL1423_1	pembro	primary	vulvar	vulvar	before	NR	ICI mono	PD	no	YES	YES	YES	YES	NO	not available	nan	vulvovaginal	NO	1	2	0
81	MGH	BL1510	BL1510_1	pembro	primary	vaginal	vaginal	before	NR	ICI mono	PD	yes	YES	NO	YES	YES	YES	LSP20289	nan	vulvovaginal	YES	2	2	0
82	MGH	BL1510	BL1510_2	pembro	mets	vaginal	liver	before	NR	ICI mono	PD	yes	YES	YES	YES	YES	YES	NO	nan	vulvovaginal	NO	2	2	1
83	MGH	BL1731	BL1731_0	ipi-nivo	primary	anorectal	anorectal	before	NR	ICI combo	PD	no	YES	YES	YES	YES	YES	LSP28924	nan	anorectal	YES	4	1	0
84	MGH	BL1731	BL1731_1	ipi-nivo	progress	anorectal	LN	during	NR	ICI combo	PD	no	YES	YES	NO	NO	YES	LSP28939	nan	anorectal	YES	4	1	2
85	MGH	BL1731	BL1731_2	other	progress	anorectal	LN	after	NR	other	PD	no	YES	YES	NO	NO	YES	NO	nan	anorectal	NO	4	1	2
86	MGH	BL1731	BL1731_3	other	progress	anorectal	inguinal mass	after	NR	other	PD	no	YES	YES	NO	YES	YES	NO	nan	anorectal	NO	4	1	2
87	MGH	BL1849	BL1849_1	ipi-nivo	progress	anorectal	rectum	during	SD	ICI combo	PD	no	YES	YES	NO	NO	YES	LSP28914	nan	anorectal	YES	1	1	2
88	MGH	BL1863	BL1863_1	ipi-nivo	primary	anorectal	anorectal	before	NR	ICI combo	PD	yes	YES	YES	NO	NO	YES	LSP28899	nan	anorectal	YES	1	1	0
89	MGH	BL1953	BL1953_1	ipi-nivo	primary	cervical	cervical	before	NR	ICI combo	PD	yes	YES	NO	YES	YES	YES	NO	nan	others	NO	1	3	0
90	MGH	BL1988	BL1988_1	ipi-nivo	primary	vulvar	vulvar	before	NR	ICI combo	INT	yes	YES	YES	YES	YES	YES	LSP20304	nan	vulvovaginal	YES	6	2	0
91	MGH	BL1988	BL1988_2	ipi-nivo	mets	vulvar	vulva	before	NR	ICI combo	INT	yes	YES	NO	NO	NO	YES	NO	nan	vulvovaginal	NO	6	2	1
92	MGH	BL1988	BL1988_3	ipi-nivo	mets	vulvar	LN	before	NR	ICI combo	INT	yes	YES	YES	NO	NO	YES	LSP20314	nan	vulvovaginal	YES	6	2	1
93	MGH	BL1988	BL1988_4	ipi-nivo	mets	vulvar	skin	during	NR	ICI combo	INT	yes	YES	YES	YES	YES	YES	NO	nan	vulvovaginal	NO	6	2	1
94	MGH	BL1988	BL1988_5	ipi-nivo	mets	vulvar	LN-1	during	NR	ICI combo	INT	yes	YES	YES	YES	YES	YES	NO	nan	vulvovaginal	NO	6	2	1
95	MGH	BL1988	BL1988_6	ipi-nivo	mets	vulvar	LN-2	during	NR	ICI combo	INT	yes	NO	NO	NO	YES	NO	not available	nan	vulvovaginal	NO	6	2	1
96	MGH	BL1956	BL1956_0	adjuvant nivo	primary	sinonasal	sinonasal	before	NED	ICI mono	DR	no	YES	YES	YES	YES	YES	LSP21338	nan	sinonasal	YES	2	0	0
97	MGH	BL1956	BL1956_1	adjuvant nivo	progress	sinonasal	lung	after	NED	ICI mono	DR	no	YES	YES	YES	YES	YES	NO	nan	sinonasal	NO	2	0	2
98	MGH	BL2152	BL2152_1	adjuvant pembro	primary	sinonasal	sinonasal	before	NR	ICI mono	PD	yes	YES	YES	YES	YES	YES	LSP21348	nan	sinonasal	YES	2	0	0
99	MGH	BL2152	BL2152_2	adjuvant pembro	progress	sinonasal	brain	after	NR	ICI mono	PD	yes	YES	YES	YES	YES	YES	NO	nan	sinonasal	NO	2	0	2
100	MGH	BL1280	BL1280_1	imatinib	primary	penile	penile	before	SED	targeted	DR	no	NO	NO	YES	YES	NO	not available	nan	others	NO	1	3	0
101	DFCI	RC1000	RC1000_1	ipi-nivo	primary	vulvar_vaginal	vulvar_vaginal	before	SD	ICI combo	DR	no	YES	YES	NO	NO	NO	not available	nan	others	NO	2	3	0
102	DFCI	RC1000	RC1000_2	ipi-nivo	mets	vulvar_vaginal	vulvar_vaginal + LN	after	SD	ICI combo	DR	no	YES	YES	NO	NO	NO	not available	nan	others	NO	2	3	1
103	DFCI	RC1029	RC1029_1	ipi-nivo	primary	anorectal	anorectal	before	RP	ICI combo	PD	no	YES	YES	NO	NO	NO	not available	nan	anorectal	NO	1	1	0
104	DFCI	RC1398	RC1398_1	pembro	primary	anorectal	anorectal	before	PD	ICI mono	PD	yes	YES	YES	NO	NO	NO	not available	nan	anorectal	NO	1	1	0
105	DFCI	RC0914	RC0914_1	pembro	primary	anorectal	anorectal	before	PD	ICI mono	PD	yes	YES	YES	NO	NO	NO	not available	nan	anorectal	NO	1	1	0
106	DFCI	RC0395	RC0395_1	ipi-nivo	primary	vulvar_vaginal	vulvar_vaginal	before	PD	ICI combo	PD	yes	YES	YES	NO	NO	NO	not available	nan	others	NO	1	3	0
107	DFCI	RC1654	RC1654_1	ipi-nivo	primary	anorectal	anorectal	after	PD	ICI combo	PD	no	YES	YES	NO	NO	NO	not available	nan	anorectal	NO	1	1	0
108	DFCI	RC1649	RC1649_1	pembro	primary	vulvar_vaginal	vulvar_vaginal	before	SD	ICI mono	DR	no	YES	YES	NO	NO	NO	not available	nan	others	NO	1	3	0
109	DFCI	RC0308	RC0308_1	ipi	primary	anorectal	anorectal	before	PD	ICI mono	PD	no	YES	YES	NO	NO	NO	not available	nan	anorectal	NO	1	1	0
110	DFCI	RC0090	RC0090_1	Ipilimumab + GM-CSF	primary	vulvar_vaginal	vulvar_vaginal	before	PD	ICI others	PD	yes	YES	YES	NO	NO	NO	not available	nan	others	NO	1	3	0
111	DFCI	RC0014	RC0014_1	ipi-nivo	primary	vulvar_vaginal	vulvar_vaginal	before	SD	ICI combo	INT	no	YES	YES	NO	NO	NO	not available	nan	others	NO	1	3	0
112	DFCI	RC0109	RC0109_1	ipi-nivo	primary	sinonasal	sinonasal	before	PD	ICI combo	PD	no	YES	YES	NO	NO	NO	not available	nan	sinonasal	NO	1	0	0
113	DFCI	RC1676	RC1676_1	permbro	primary	anorectal	anorectal	after	PD	ICI mono	PD	yes	YES	YES	NO	NO	NO	not available	nan	anorectal	NO	1	1	0
114	DFCI	RC0152	RC0152_1	ipi-nivo	primary	vulvar_vaginal	vulvar_vaginal	before	PD	ICI combo	PD	yes	YES	YES	NO	NO	NO	not available	nan	others	NO	1	3	0
115	DFCI	RC1230	RC1230_1	ipi-nivo	primary	vulvar_vaginal	vulvar_vaginal	before	UNKNOWN	ICI combo	PD	yes	YES	YES	NO	NO	NO	not available	nan	others	NO	1	3	0
116	DFCI	RC0294	RC0294_1	ipi-nivo	primary	vulvar_vaginal	vulvar_vaginal	before	PR	ICI combo	INT	no	YES	YES	NO	NO	NO	not available	nan	others	NO	2	3	0
117	DFCI	RC0294	RC0294_2	ipi-nivo	mets	vulvar_vaginal	unknown	after	PR	ICI combo	INT	no	YES	YES	NO	NO	NO	not available	nan	others	NO	2	3	1
118	DFCI	RC1384	RC1384_1	nivo	primary	anorectal	anorectal	before	PR	ICI mono	PD	yes	YES	YES	NO	NO	NO	not available	nan	anorectal	NO	1	1	0
119	DFCI	RC0549	RC0549_1	pembro	primary	sinonasal	sinonasal	before	PD	ICI mono	PD	no	YES	YES	NO	NO	NO	not available	nan	sinonasal	NO	1	0	0
120	DFCI	RC1648	RC1648_1	pembro	primary	anorectal	anorectal	after	SD	ICI mono	INT	no	YES	YES	NO	NO	NO	not available	nan	anorectal	NO	1	1	0
121	DFCI	RC1188	RC1188_1	pembro	primary	sinonasal	sinonasal	before	SD	ICI mono	INT	no	YES	YES	NO	NO	NO	not available	nan	sinonasal	NO	1	0	0
122	DFCI	RC0195	RC0195_1	Tremelimumab + Ang2	primary	anorectal	anorectal	before	SD	ICI others	PD	no	YES	YES	NO	NO	NO	not available	nan	anorectal	NO	1	1	0
123	DFCI	RC1203	RC1203_1	pembro	primary	vulvar_vaginal	vulvar_vaginal	before	PR	ICI mono	DR	no	YES	YES	NO	NO	NO	not available	nan	others	NO	1	3	0
124	DFCI	RC1192	RC1192_1	nivolumab	primary	sinonasal	sinonasal	before	PD	ICI mono	PD	no	YES	YES	NO	NO	NO	not available	nan	sinonasal	NO	2	0	0
125	DFCI	RC1192	RC1192_2	nivolumab	progress	sinonasal	LN	after	PD	ICI mono	PD	no	YES	YES	NO	NO	NO	not available	nan	sinonasal	NO	2	0	2
126	DFCI	RC1728	RC1728_1	pembro	primary	anorectal	anorectal	before	SD	ICI mono	DR	no	YES	YES	NO	NO	NO	not available	nan	anorectal	NO	1	1	0
127	DFCI	RC0345	RC0345_1	ipi-nivo	primary	anorectal	anorectal	before	PR	ICI combo	PD	unknown	YES	YES	YES	YES	NO	not available	nan	anorectal	NO	1	1	0
128	DFCI	RC0930	RC0930_1	pembro	primary	anorectal	anorectal	before	SD	ICI mono	PD	no	YES	YES	NO	NO	NO	not available	nan	anorectal	NO	1	1	0
129	DFCI	RC2746	RC2746_1	pembro	primary	others	others	before	PD	ICI mono	PD	no	YES	YES	YES	YES	NO	not available	nan	others	NO	1	3	0
130	DFCI	RC2949	RC2949_1	pembro	primary	sinonasal	sinonasal	before	PD	ICI mono	PD	yes	YES	YES	YES	YES	NO	not available	nan	sinonasal	NO	1	0	0
131	DFCI	RC1775	RC1775_1	pembro	primary	anorectal	anorectal	before	PD	ICI mono	PD	no	YES	YES	NO	NO	NO	not available	nan	anorectal	NO	2	1	0
132	DFCI	RC1775	RC1775_2	pembro	mets	anorectal	unknown	after	PD	ICI mono	PD	no	YES	YES	YES	YES	NO	not available	nan	anorectal	NO	2	1	1
133	DFCI	RC2804	RC2804_1	nivo	primary	anorectal	anorectal	before	PD	ICI mono	PD	yes	YES	YES	YES	YES	NO	not available	nan	anorectal	NO	1	1	0
134	DFCI	RC2647	RC2647_1	ipi-nivo	primary	others	others	before	PD	ICI combo	INT	no	YES	YES	YES	YES	NO	not available	nan	others	NO	1	3	0
135	DFCI	RC1074	RC1074_1	pembro	primary	vaginal	vaginal	after	PD	ICI mono	INT	no	YES	YES	NO	NO	NO	not available	nan	vulvovaginal	NO	1	2	0
136	DFCI	RC0883	RC0883_1	pembro	primary	anorectal	anorectal	before	PD	ICI mono	PD	no	YES	YES	NO	NO	NO	not available	nan	anorectal	NO	1	1	0
137	DFCI	RC0605	RC0605_1	ipi-nivo	mets	sinonasal	Spleen, pulmonary, liver, brain	before	PD	ICI combo	PD	yes	YES	YES	NO	NO	NO	not available	nan	sinonasal	NO	1	0	1
138	DFCI	RC1764	RC1764_1	ipi-nivo	mets	sinonasal	LN	after	PD	ICI combo	INT	no	YES	YES	YES	YES	NO	not available	nan	sinonasal	NO	1	0	1
139	DFCI	RC0306	RC0306_1	pembro	mets	sinonasal	unknown	after	PR	ICI mono	PD	unknown	YES	YES	NO	NO	NO	not available	nan	sinonasal	NO	1	0	1
140	DFCI	RC0894	RC0894_1	pembrolizumab_epocadostat	mets	sinonasal	LN	before	PD	ICI others	PD	no	YES	YES	NO	NO	NO	not available	nan	sinonasal	NO	1	0	1
141	DFCI	RC2827	RC2827_1	ipi-nivo	mets	vulvar	LN	before	PD	ICI combo	INT	no	YES	YES	YES	YES	NO	not available	nan	vulvovaginal	NO	1	2	1
142	DFCI	RC0262	RC0262_1	ipi-nivo	mets	vulvovaginal	vulvovaginal	before	PD	ICI combo	PD	yes	YES	YES	NO	NO	NO	not available	nan	vulvovaginal	NO	1	2	1
143	DFCI	RC0275	RC0275_1	ipi-GSM	mets	anorectal	anorectal	before	PD	ICI others	PD	yes	YES	YES	NO	NO	NO	not available	nan	anorectal	NO	1	1	1
144	DFCI	RC0964	RC0964_1	ipi-nivo	mets	nasal	nasal	before	nan	ICI combo	PD	yes	YES	YES	NO	NO	NO	not available	nan	sinonasal	NO	1	0	1
