## Supplementary_Table_7 for "Genomic classification and immune profiling define mucosal melanoma"

### Sheet: Supplementary_Table_7_ORION_pri
sample_id	LSP_id	Primary	CD8	Tumor	Prolif_tumor	CD4_T	Treg	CD163_Macrophage	CD11C_Myeloid	Other_Cells	Type	combined_type	Total_Cells	CD8_frac_all	Tumor_frac_all	Prolif_tumor_frac_all	CD4_T_frac_all	Treg_frac_all	CD163_Macrophage_frac_all	CD11C_Myeloid_frac_all	Other_Cells_frac_all	Primary_3group	Primary_combined	Primary_source	Primary_4group	MM_subtype
MEL14	MEL14	cutaneous primary	483	6817	1002	1651	711	792	1848	22180	cutaneous	cutaneous	35484	0.0136118	0.192115	0.0282381	0.046528	0.0200372	0.0223199	0.0520798	0.62507	cutaneous melanoma	cutaneous + stage2	cutaneous melanoma	cutaneous
MEL17	MEL17	cutaneous primary	1467	1694	140	1670	369	6	129	2587	cutaneous	cutaneous	8062	0.181965	0.210122	0.0173654	0.207145	0.0457703	0.000744232	0.016001	0.320888	cutaneous melanoma	cutaneous + stage2	cutaneous melanoma	cutaneous
MEL18	MEL18	cutaneous primary	2412	11801	1281	1308	585	460	878	25520	cutaneous	cutaneous	44245	0.0545146	0.266719	0.0289524	0.0295627	0.0132218	0.0103967	0.019844	0.576788	cutaneous melanoma	cutaneous + stage2	cutaneous melanoma	cutaneous
MEL19	MEL19	cutaneous primary	6427	18580	202	1866	336	756	199	8452	cutaneous	cutaneous	36818	0.174561	0.504644	0.00548645	0.0506817	0.00912597	0.0205334	0.00540497	0.229562	cutaneous melanoma	cutaneous + stage2	cutaneous melanoma	cutaneous
MEL23	MEL23	cutaneous primary	5344	38978	1611	3917	1165	5536	6288	58647	cutaneous	cutaneous	121486	0.0439886	0.320844	0.0132608	0.0322424	0.00958958	0.045569	0.0517591	0.482747	cutaneous melanoma	cutaneous + stage2	cutaneous melanoma	cutaneous
MEL24	MEL24	cutaneous primary	2463	16345	1129	1880	752	67	1211	8865	cutaneous	cutaneous	32712	0.0752935	0.499664	0.0345133	0.0574713	0.0229885	0.00204818	0.0370201	0.271001	cutaneous melanoma	cutaneous + stage2	cutaneous melanoma	cutaneous
MEL25	MEL25	cutaneous primary	7730	12305	260	7520	2075	227	1847	12574	cutaneous	cutaneous	44538	0.17356	0.276281	0.00583771	0.168845	0.0465894	0.00509677	0.0414702	0.282321	cutaneous melanoma	cutaneous + stage2	cutaneous melanoma	cutaneous
MEL26	MEL26	cutaneous primary	942	8571	456	1192	389	199	975	8979	cutaneous	cutaneous	21703	0.0434041	0.394922	0.0210109	0.0549233	0.0179238	0.00916924	0.0449247	0.413722	cutaneous melanoma	cutaneous + stage2	cutaneous melanoma	cutaneous
MEL27	MEL27	cutaneous primary	13167	9504	62	2461	1214	3104	2221	12267	cutaneous	cutaneous	44000	0.29925	0.216	0.00140909	0.0559318	0.0275909	0.0705455	0.0504773	0.278795	cutaneous melanoma	cutaneous + stage2	cutaneous melanoma	cutaneous
MEL38	MEL38	cutaneous primary	43	1675	3	112	9	1	172	2578	cutaneous	cutaneous	4593	0.00936207	0.364685	0.000653168	0.0243849	0.0019595	0.000217723	0.0374483	0.561289	cutaneous melanoma	cutaneous + stage2	cutaneous melanoma	cutaneous
MEL39	MEL39	cutaneous primary	368	3589	23	411	83	31	570	2062	cutaneous	cutaneous	7137	0.0515623	0.502872	0.00322264	0.0575872	0.0116295	0.00434356	0.0798655	0.288917	cutaneous melanoma	cutaneous + stage2	cutaneous melanoma	cutaneous
MEL44	MEL44	cutaneous primary	327	4398	941	312	118	54	380	4041	cutaneous	cutaneous	10571	0.0309337	0.416044	0.0890171	0.0295147	0.0111626	0.00510832	0.0359474	0.382272	cutaneous melanoma	cutaneous + stage2	cutaneous melanoma	cutaneous
MEL47	MEL47	cutaneous primary	2500	7816	389	2978	1461	1393	1107	15118	cutaneous	cutaneous	32762	0.0763079	0.238569	0.0118735	0.090898	0.0445943	0.0425188	0.0337891	0.461449	cutaneous melanoma	cutaneous + stage2	cutaneous melanoma	cutaneous
MEL48	MEL48	cutaneous primary	3089	12207	783	1677	804	1728	2223	9081	cutaneous	cutaneous	31592	0.0977779	0.386395	0.0247848	0.0530831	0.0254495	0.0546974	0.0703659	0.287446	cutaneous melanoma	cutaneous + stage2	cutaneous melanoma	cutaneous
MEL50	MEL50	cutaneous primary	466	5142	37	751	169	162	655	8548	cutaneous	cutaneous	15930	0.029253	0.322787	0.00232266	0.0471438	0.0106089	0.0101695	0.0411174	0.536598	cutaneous melanoma	cutaneous + stage2	cutaneous melanoma	cutaneous
MEL52	MEL52	cutaneous primary	436	3725	309	877	241	85	324	7152	cutaneous	cutaneous	13149	0.0331584	0.283292	0.0234999	0.0666971	0.0183284	0.00646437	0.0246407	0.54392	cutaneous melanoma	cutaneous + stage2	cutaneous melanoma	cutaneous
MEL54	MEL54	cutaneous primary	149	33838	501	412	224	2869	2307	11347	cutaneous	cutaneous	51647	0.00288497	0.655178	0.00970047	0.00797723	0.00433713	0.0555502	0.0446686	0.219703	cutaneous melanoma	cutaneous + stage2	cutaneous melanoma	cutaneous
MEL56	MEL56	cutaneous primary	192	4086	31	505	47	97	199	4037	cutaneous	cutaneous	9194	0.0208832	0.44442	0.00337176	0.0549271	0.00511203	0.0105504	0.0216446	0.439091	cutaneous melanoma	cutaneous + stage2	cutaneous melanoma	cutaneous
MEL58	MEL58	cutaneous primary	9470	43502	1388	13741	1216	2410	7937	54903	cutaneous	cutaneous	134567	0.0703739	0.323274	0.0103146	0.102113	0.00903639	0.0179093	0.0589818	0.407998	cutaneous melanoma	cutaneous + stage2	cutaneous melanoma	cutaneous
MEL65	MEL65	cutaneous primary	109	12958	171	235	107	42	1196	2796	cutaneous	cutaneous	17614	0.00618826	0.735665	0.00970819	0.0133417	0.00607471	0.00238447	0.0679005	0.158737	cutaneous melanoma	cutaneous + stage2	cutaneous melanoma	cutaneous
LSP13078	LSP13078	stage2 primary	32614	173182	21095	16302	6366	9024	58713	205512	stage2	stage2	522808	0.0623824	0.331254	0.0403494	0.0311816	0.0121766	0.0172606	0.112303	0.393093	stage2 primary	cutaneous + stage2	stage2 primary	cutaneous
LSP13102	LSP13102	stage2 primary	6677	20362	1049	1392	979	1105	5269	20805	stage2	stage2	57638	0.115844	0.353274	0.0181998	0.0241507	0.0169853	0.0191714	0.0914154	0.36096	stage2 primary	cutaneous + stage2	stage2 primary	cutaneous
LSP13179	LSP13179	stage2 primary	59589	90053	16944	3136	1453	8270	13620	35943	stage2	stage2	229008	0.260205	0.393231	0.0739887	0.0136938	0.00634476	0.0361123	0.0594739	0.156951	stage2 primary	cutaneous + stage2	stage2 primary	cutaneous
LSP13186	LSP13186	stage2 primary	97558	134491	17053	21306	3502	80588	38744	63323	stage2	stage2	456565	0.213678	0.294571	0.0373507	0.0466659	0.00767032	0.176509	0.0848598	0.138694	stage2 primary	cutaneous + stage2	stage2 primary	cutaneous
LSP15120	LSP15120	stage2 primary	6331	34001	8109	3844	1530	5686	32194	47904	stage2	stage2	139599	0.0453513	0.243562	0.0580878	0.027536	0.01096	0.040731	0.230618	0.343154	stage2 primary	cutaneous + stage2	stage2 primary	cutaneous
LSP15129	LSP15129	stage2 primary	2349	180823	36465	1598	726	3853	8469	29164	stage2	stage2	263447	0.0089164	0.686373	0.138415	0.00606574	0.00275577	0.0146253	0.0321469	0.110702	stage2 primary	cutaneous + stage2	stage2 primary	cutaneous
LSP15138	LSP15138	stage2 primary	1756	19052	1745	935	388	1052	1845	8547	stage2	stage2	35320	0.0497169	0.539411	0.0494054	0.0264723	0.0109853	0.0297848	0.0522367	0.241988	stage2 primary	cutaneous + stage2	stage2 primary	cutaneous
LSP15156	LSP15156	stage2 primary	4919	106924	43619	4466	1194	40719	3671	30532	stage2	stage2	236044	0.0208393	0.452983	0.184792	0.0189202	0.00505838	0.172506	0.0155522	0.129349	stage2 primary	cutaneous + stage2	stage2 primary	cutaneous
LSP15183	LSP15183	stage2 primary	5117	43172	5687	1957	1273	180	5857	25629	stage2	stage2	88872	0.0575772	0.485777	0.0639909	0.0220204	0.014324	0.00202539	0.0659038	0.288381	stage2 primary	cutaneous + stage2	stage2 primary	cutaneous
LSP15192	LSP15192	stage2 primary	29675	242082	14891	20049	7093	44009	82111	65926	stage2	stage2	505836	0.0586653	0.478578	0.0294384	0.0396354	0.0140223	0.0870025	0.162327	0.130331	stage2 primary	cutaneous + stage2	stage2 primary	cutaneous
LSP15210	LSP15210	stage2 primary	11810	55543	10696	15578	3634	4801	8307	23412	stage2	stage2	133781	0.0882786	0.415179	0.0799516	0.116444	0.0271638	0.035887	0.062094	0.175002	stage2 primary	cutaneous + stage2	stage2 primary	cutaneous
LSP15219	LSP15219	stage2 primary	1144	15766	1462	792	470	13	361	3552	stage2	stage2	23560	0.0485569	0.669185	0.0620543	0.0336163	0.0199491	0.000551783	0.0153226	0.150764	stage2 primary	cutaneous + stage2	stage2 primary	cutaneous
BL1063_1	LSP21248	mucosal primary	25	1893	2596	476	0	210	201	1313	unknown	unknown	6714	0.00372356	0.281948	0.386655	0.0708966	0	0.0312779	0.0299374	0.195562	mucosal primary	mucosal primary	mucosal primary	sinonasal	sinonasal
BL1087_1	LSP21288	mucosal primary	12920	17499	32135	3260	208	12589	9463	44357	unknown	unknown	132431	0.0975602	0.132137	0.242655	0.0246166	0.00157063	0.0950608	0.0714561	0.334944	mucosal primary	mucosal primary	mucosal primary	sinonasal	sinonasal
BL1232_1	LSP21298	mucosal primary	4311	139579	81209	228	508	6968	1431	13729	unknown	unknown	247963	0.0173857	0.562903	0.327505	0.000919492	0.00204869	0.028101	0.00577102	0.0553671	mucosal primary	mucosal primary	mucosal primary	sinonasal	sinonasal
BL1395_1	LSP21308	mucosal primary	7279	149040	43729	73	1631	27014	2903	65350	unknown	unknown	297019	0.0245069	0.501786	0.147226	0.000245776	0.00549123	0.0909504	0.00977379	0.22002	mucosal primary	mucosal primary	mucosal primary	sinonasal	sinonasal
BL1510_1	LSP20289	mucosal primary	16	6785	94	33	12	261	41	2997	unknown	unknown	10239	0.00156265	0.662662	0.00918058	0.00322297	0.00117199	0.0254908	0.0040043	0.292704	mucosal primary	mucosal primary	mucosal primary	vulvovaginal	vulvovaginal
BL163_1	LSP20199	mucosal primary	2	2983	5906	3	5	309	204	812	unknown	unknown	10224	0.000195618	0.291764	0.57766	0.000293427	0.000489045	0.030223	0.0199531	0.079421	mucosal primary	mucosal primary	mucosal primary	vulvovaginal	vulvovaginal
BL1731_0	LSP28924	mucosal primary	2765	113653	822	647	740	6112	17499	266893	unknown	unknown	409131	0.00675823	0.277791	0.00200914	0.0015814	0.00180871	0.014939	0.0427711	0.652341	mucosal primary	mucosal primary	mucosal primary	anorectal	anorectal
BL1863_1	LSP28899	mucosal primary	96133	119492	550	23135	17416	34031	50485	308612	unknown	unknown	649854	0.14793	0.183875	0.000846344	0.0356003	0.0267999	0.0523671	0.0776867	0.474894	mucosal primary	mucosal primary	mucosal primary	anorectal	anorectal
BL1956_0	LSP21338	mucosal primary	161	26477	57869	113	335	2859	1720	3281	unknown	unknown	92815	0.00173463	0.285266	0.623488	0.00121748	0.00360933	0.0308032	0.0185315	0.0353499	mucosal primary	mucosal primary	mucosal primary	sinonasal	sinonasal
BL2152_1	LSP21348	mucosal primary	2074	30107	8960	7	655	4731	492	13310	unknown	unknown	60336	0.0343742	0.498989	0.148502	0.000116017	0.0108559	0.0784109	0.00815434	0.220598	mucosal primary	mucosal primary	mucosal primary	sinonasal	sinonasal
BL224_1	LSP20209	mucosal primary	107	6901	33989	543	259	1240	699	5242	unknown	unknown	48980	0.00218456	0.140894	0.693936	0.0110862	0.00528787	0.0253165	0.0142711	0.107023	mucosal primary	mucosal primary	mucosal primary	vulvovaginal	vulvovaginal
BL578_1	LSP21378	mucosal primary	1362	5191	13663	0	37	1627	196	10469	unknown	unknown	32545	0.0418497	0.159502	0.419819	0	0.00113689	0.0499923	0.00602243	0.321678	mucosal primary	mucosal primary	mucosal primary	sinonasal	sinonasal
BL630_1	LSP28909	mucosal primary	16311	28246	59	4594	5896	29136	32614	361399	unknown	unknown	478255	0.0341052	0.0590605	0.000123365	0.00960575	0.0123282	0.0609215	0.0681937	0.755662	mucosal primary	mucosal primary	mucosal primary	anorectal	anorectal
BL672_0	LSP21383	mucosal primary	34	2	4219	100	34	38	232	1242	unknown	unknown	5901	0.00576173	0.000338926	0.714964	0.0169463	0.00576173	0.00643959	0.0393154	0.210473	mucosal primary	mucosal primary	mucosal primary	sinonasal	sinonasal
BL677_1	LSP28919	mucosal primary	4396	90826	3	2234	1021	10022	19519	246209	unknown	unknown	374230	0.0117468	0.242701	8.02e-06	0.00596959	0.00272827	0.0267803	0.0521578	0.657908	mucosal primary	mucosal primary	mucosal primary	anorectal	anorectal
BL764_1	LSP20229	mucosal primary	291	1091	606	671	118	1867	1	246	unknown	unknown	4891	0.059497	0.223063	0.123901	0.137191	0.0241259	0.381722	0.000204457	0.0502965	mucosal primary	mucosal primary	mucosal primary	vulvovaginal	vulvovaginal
BL908_1	LSP20269	mucosal primary	291	12745	4610	2051	647	2196	511	7391	unknown	unknown	30442	0.00955916	0.418665	0.151436	0.067374	0.0212535	0.0721372	0.016786	0.24279	mucosal primary	mucosal primary	mucosal primary	vulvovaginal	vulvovaginal
BL961_1	LSP28869	mucosal primary	8328	17408	82	3255	1762	23723	8983	93984	unknown	unknown	157525	0.0528678	0.110509	0.000520552	0.0206634	0.0111855	0.150598	0.0570259	0.596629	mucosal primary	mucosal primary	mucosal primary	anorectal	anorectal
BL976_1	LSP21413	mucosal primary	501	6491	15958	0	31	573	111	4930	unknown	unknown	28595	0.0175205	0.226998	0.55807	0	0.00108411	0.0200385	0.0038818	0.172408	mucosal primary	mucosal primary	mucosal primary	sinonasal	sinonasal
BL1988_1	LSP20304	mucosal primary	155	0	0	61	37	3637	15104	113058	unknown	unknown	132052	0.00117378	0	0	0.000461939	0.000280193	0.0275422	0.114379	0.856163	mucosal primary	mucosal primary	mucosal primary	vulvovaginal	vulvovaginal
