## Supplementary_Table_8 for "Genomic classification and immune profiling define mucosal melanoma"

### Sheet: ORION_MM_primary_mets_paired_ce
Cohort	Patient	Sample	Therapy	SITE	Primary_location	Site_location	COLLECTION	BOR	CATEGORY	RESPONSE	less than 3 months	WES	WES_PASS_QC	BULK_RNASEQ	BULK_RNASEQ_PASS_QC	ORION	LSP_id	ORION_QC	Used all samples	sample_id	Primary	Tumor_frac_all	Prolif_tumor_frac_all	CD8_frac_all	CD4_T_frac_all	Treg_frac_all	CD163_Macrophage_frac_all	CD11C_Myeloid_frac_all	SiteGroup
MGH	BL1063	BL1063_1	ipi-nivo	primary	sinonasal	sinonasal	before	NR	ICI combo	INT	no	YES	YES	YES	YES	YES	LSP21248			BL1063_1	mucosal primary	0.281948	0.386655	0.00372356	0.0708966	0	0.0312779	0.0299374	primary
MGH	BL1063	BL1063_2	ipi-nivo	mets	sinonasal	posterior nasal septum	before	NR	ICI combo	INT	no	YES	YES	YES	YES	YES	LSP21253			BL1063_2	mucosal	0.0106768	0.774709	0.0229222	0.00805191	0.00255932	0.114883	0.00333877	mets
MGH	BL677	BL677_1	ipi-nivo	primary	anorectal	anorectal	before	NR	ICI combo	PD	yes	YES	YES	YES	YES	YES	LSP28919		YES	BL677_1	mucosal primary	0.242701	8.01646e-06	0.0117468	0.00596959	0.00272827	0.0267803	0.0521578	primary
MGH	BL677	BL677_2	ipi-nivo	mets	anorectal	anorectal	before	NR	ICI combo	PD	yes	YES	NO	YES	NO	YES	LSP28824		YES	BL677_2	mucosal	0.60797	0.0328604	0.00323388	0.000312956	0.00771959	0.0539328	0.0355727	mets
MGH	BL961	BL961_1	pembro+ TILs +IL2	primary	anorectal	anorectal	before	SD	ICI others	DR	no	YES	YES	YES	YES	YES	LSP28869			BL961_1	mucosal primary	0.110514	0.000476463	0.0528874	0.0206658	0.0111873	0.150613	0.0568071	primary
MGH	BL961	BL961_2	pembro+ TILs +IL2	mets	anorectal	liver	before	SD	ICI others	DR	no	YES	YES	YES	YES	YES	LSP28904			BL961_2	mucosal	0.191032	0.114173	0.0674169	0.0190579	0.00459898	0.190265	0.0480803	mets
MGH	BL976	BL976_1	ipi-nivo	primary	sinonasal	sinonasal	before	NR	ICI combo	PD	no	YES	YES	YES	YES	YES	LSP21413			BL976_1	mucosal primary	0.128168	0.698142	0.017338	0	0.00124478	0.0244065	0.00489019	primary
MGH	BL976	BL976_2	ipi-nivo	mets	sinonasal	maxillary sinus	before	NR	ICI combo	PD	no	YES	YES	YES	YES	YES	LSP21418			BL976_2	mucosal	0.183056	0.148839	0.0763767	0.0602803	0.0290613	0.0789735	0.0964447	mets
MGH	BL1988	BL1988_1	ipi-nivo	primary	vulvar	vulvar	before	NR	ICI combo	INT	yes	YES	YES	YES	YES	YES	LSP20304			BL1988_1	mucosal primary	0	0	0.00117378	0.000461939	0.000280193	0.0275422	0.114379	primary
MGH	BL1988	BL1988_3	ipi-nivo	mets	vulvar	LN	before	NR	ICI combo	INT	yes	YES	YES	NO	NO	YES	LSP20314			BL1988_3	mucosal	0.000551673	0.000220669	0.00805443	0.00132402	0.000220669	0.0663847	0.0585142	mets

### Sheet: ORION_MM_primary_mets_unpaired
Cohort	Patient	Sample	Therapy	SITE	Primary_location	Site_location	COLLECTION	BOR	CATEGORY	RESPONSE	less than 3 months	WES	WES_PASS_QC	BULK_RNASEQ	BULK_RNASEQ_PASS_QC	ORION	LSP_id	Primary	Tumor_frac_all	Prolif_tumor_frac_all	CD8_frac_all	CD4_T_frac_all	Treg_frac_all	CD163_Macrophage_frac_all	CD11C_Myeloid_frac_all	SiteGroup
MGH	BL578	BL578_1	ipi-nivo	primary	sinonasal	sinonasal	before	CR	ICI combo	DR	no	NO	NO	YES	YES	YES	LSP21378	mucosal primary	0.159502	0.419819	0.0418497	0	0.00113689	0.0499923	0.00602243	primary
MGH	BL163	BL163_1	ipi-nivo	primary	vulvar	vulvar	before	NR	ICI combo	PD	no	YES	YES	YES	YES	YES	LSP20199	mucosal primary	0.291764	0.57766	0.000195618	0.000293427	0.000489045	0.030223	0.0199531	primary
MGH	BL164	BL164_2	ipi-nivo	mets	sinonasal	stomach	before	NR	ICI combo	INT	no	YES	YES	NO	NO	YES	LSP21333	mucosal	0.440183	0.112714	0.014577	0.00176691	0.000662593	0.0729588	0.0338659	mets
MGH	BL224	BL224_1	unknown	primary	vulvar	vulvar	before	unknown	unknown	unknown	unknown	NO	NO	NO	NO	YES	LSP20209	mucosal primary	0.140894	0.693936	0.00218457	0.0110862	0.00528787	0.0253165	0.0142711	primary
MGH	BL248	BL248_1	pembro	mets	sinonasal	nasal	before	NR	ICI mono	PD	yes	YES	YES	NO	NO	YES	LSP21358	mucosal	0.590127	0.307336	0.0057146	0.000489823	0	0.0163818	0.00212256	mets
MGH	BL248	BL248_2	pembro	mets	sinonasal	right arm	before	NR	ICI mono	PD	yes	YES	YES	NO	NO	YES	LSP21363	mucosal	0.388564	0.0167093	0.0220232	0.0208178	0.00388743	0.0288471	0.0097436	mets
MGH	BL253	BL253_1	atezo+cobimetinib+IL-2 (part of 14-301)	mets	sinonasal	scalp	before	NR	ICI others	PD	no	YES	YES	YES	YES	YES	LSP21368	mucosal	0.752941	0.0306613	0.000472979	0.000226207	0.000164514	0.00635436	0.00789669	mets
MGH	BL630	BL630_1	ipi-nivo	primary	anorectal	anorectal	before	NR	ICI combo	PD	yes	YES	YES	YES	YES	YES	LSP28909	mucosal primary	0.059608	0.000124879	0.0341263	0.00958982	0.012406	0.0619721	0.0674926	primary
MGH	BL672	BL672_0	ipi-nivo	primary	sinonasal	sinonasal	before	MR (mixed reponse)	ICI combo	PD	no	YES	YES	YES	YES	YES	LSP21383	mucosal primary	0	0.768055	0.00487964	0.0279766	0.00227716	0.00910865	0.0234223	primary
MGH	BL677	BL677_1	ipi-nivo	primary	anorectal	anorectal	before	NR	ICI combo	PD	yes	YES	YES	YES	YES	YES	LSP28919	mucosal primary	0.242701	8.01646e-06	0.0117468	0.00596959	0.00272827	0.0267803	0.0521578	primary
MGH	BL677	BL677_2	ipi-nivo	mets	anorectal	anorectal	before	NR	ICI combo	PD	yes	YES	NO	YES	NO	YES	LSP28824	mucosal	0.60797	0.0328604	0.00323388	0.000312956	0.00771959	0.0539328	0.0355727	mets
MGH	BL764	BL764_1	ipi-nivo	primary	vulvovaginal	vulvovaginal	before	NR	ICI combo	PD	no	NO	NO	NO	NO	YES	LSP20229	mucosal primary	0.223063	0.123901	0.059497	0.137191	0.0241259	0.381722	0.000204457	primary
MGH	BL840	BL840_1	ipi-nivo	mets	anorectal	LN-1	before	NR	ICI combo	DR	no	YES	NO	YES	YES	YES	LSP28819	mucosal	0.448998	0.000510939	0.0145159	0.0102057	0.000445434	0.0754749	0.0687803	mets
MGH	BL840	BL840_3	ipi-nivo	mets	anorectal	anus	before	NR	ICI combo	DR	no	YES	YES	YES	YES	YES	LSP28809	mucosal	0.6607	0.00332639	6.50639e-05	8.13299e-05	4.0665e-06	0.0545439	0.0253953	mets
MGH	BL863	BL863_1	ipi-nivo	mets	vulvovaginal	vaginal	before	MR (mixed reponse)	ICI combo	PD	no	YES	YES	YES	YES	YES	LSP20249	mucosal	0.396405	0.467442	0.0038566	0.0060827	0.000945536	0.049282	0.00332799	mets
MGH	BL908	BL908_1	ipi-nivo	primary	vulvar	vulvar	before	MR (mixed reponse)	ICI combo	INT	no	YES	YES	YES	YES	YES	LSP20269	mucosal primary	0.418665	0.151436	0.00955916	0.067374	0.0212535	0.0721372	0.016786	primary
MGH	BL961	BL961_1	pembro+ TILs +IL2	primary	anorectal	anorectal	before	SD	ICI others	DR	no	YES	YES	YES	YES	YES	LSP28869	mucosal primary	0.110514	0.000476463	0.0528874	0.0206658	0.0111873	0.150613	0.0568071	primary
MGH	BL961	BL961_2	pembro+ TILs +IL2	mets	anorectal	liver	before	SD	ICI others	DR	no	YES	YES	YES	YES	YES	LSP28904	mucosal	0.191032	0.114173	0.0674169	0.0190579	0.00459898	0.190265	0.0480803	mets
MGH	BL976	BL976_1	ipi-nivo	primary	sinonasal	sinonasal	before	NR	ICI combo	PD	no	YES	YES	YES	YES	YES	LSP21413	mucosal primary	0.128168	0.698142	0.017338	0	0.00124478	0.0244065	0.00489019	primary
MGH	BL976	BL976_2	ipi-nivo	mets	sinonasal	maxillary sinus	before	NR	ICI combo	PD	no	YES	YES	YES	YES	YES	LSP21418	mucosal	0.183056	0.148839	0.0763767	0.0602803	0.0290613	0.0789735	0.0964447	mets
MGH	BL976	BL976_3	ipi-nivo	mets	sinonasal	maxillary sinus	before	NR	ICI combo	PD	no	YES	NO	YES	NO	YES	LSP21423	mucosal	0.303889	0.0720115	0.00336054	0.00456073	0.006241	0.0412866	0.0518483	mets
MGH	BL976	BL976_4	ipi-nivo	mets	sinonasal	maxillary sinus	before	NR	ICI combo	PD	no	YES	YES	YES	YES	YES	LSP21428	mucosal	0.268248	0.259124	0.00547445	0.00364964	0	0.0583942	0.104015	mets
MGH	BL976	BL976_5	ipi-nivo	mets	sinonasal	maxillary sinus	before	NR	ICI combo	PD	no	YES	NO	YES	NO	YES	LSP21433	mucosal	0.000955001	0.750381	0.00402465	0.00616203	0.000841311	0.0222379	0.0336979	mets
MGH	BL1063	BL1063_1	ipi-nivo	primary	sinonasal	sinonasal	before	NR	ICI combo	INT	no	YES	YES	YES	YES	YES	LSP21248	mucosal primary	0.281948	0.386655	0.00372356	0.0708966	0	0.0312779	0.0299374	primary
MGH	BL1063	BL1063_2	ipi-nivo	mets	sinonasal	posterior nasal septum	before	NR	ICI combo	INT	no	YES	YES	YES	YES	YES	LSP21253	mucosal	0.0106768	0.774709	0.0229222	0.00805191	0.00255932	0.114883	0.00333877	mets
MGH	BL1087	BL1087_1	ipi-nivo	primary	sinonasal	sinonasal	before	NR	ICI combo	PD	yes	YES	YES	NO	NO	YES	LSP21288	mucosal primary	0.132137	0.242655	0.0975602	0.0246166	0.00157063	0.0950608	0.0714561	primary
MGH	BL1232	BL1232_1	19-022 pembro + PCV (RO7198457)	primary	sinonasal	sinonasal	before	SD	ICI others	DR	no	YES	YES	YES	YES	YES	LSP21298	mucosal primary	0.562903	0.327505	0.0173857	0.000919492	0.00204869	0.028101	0.00577102	primary
MGH	BL1325	BL1325_1	ipi-nivo	mets	anorectal	rectal nodule	before	NR	ICI combo	DR	no	YES	YES	YES	YES	YES	LSP28854	mucosal	0.0828554	0	0.00795707	0.00929048	0.000292699	0.0384628	0.0055396	mets
MGH	BL1325	BL1325_2	ipi-nivo	mets	anorectal	rectum	before	NR	ICI combo	DR	no	YES	YES	YES	YES	YES	LSP28849	mucosal	0.0359877	0	0.0162245	0.00555284	0.00102377	0.040973	0.0141547	mets
MGH	BL1325	BL1325_3	ipi-nivo	mets	anorectal	rectum	before	NR	ICI combo	DR	no	NO	NO	NO	NO	YES	LSP28844	mucosal	0.12012	6.64823e-05	0.00783161	0.00538507	0.000345708	0.0112089	0.0567626	mets
MGH	BL1395	BL1395_1	ipi-nivo	primary	sinonasal	sinonasal	before	NR	ICI combo	PD	yes	YES	YES	YES	YES	YES	LSP21308	mucosal primary	0.501786	0.147226	0.0245068	0.000245776	0.00549123	0.0909504	0.00977379	primary
MGH	BL1510	BL1510_1	pembro	primary	vaginal	vaginal	before	NR	ICI mono	PD	yes	YES	NO	YES	YES	YES	LSP20289	mucosal primary	0.659426	0.0149506	0.00169252	0.00319699	0.00122238	0.0269864	0.00441937	primary
MGH	BL1731	BL1731_0	ipi-nivo	primary	anorectal	anorectal	before	NR	ICI combo	PD	no	YES	YES	YES	YES	YES	LSP28924	mucosal primary	0.277791	0.00200914	0.00675823	0.0015814	0.00180871	0.014939	0.0427711	primary
MGH	BL1863	BL1863_1	ipi-nivo	primary	anorectal	anorectal	before	NR	ICI combo	PD	yes	YES	YES	NO	NO	YES	LSP28899	mucosal primary	0.183875	0.000846344	0.14793	0.0356003	0.0267999	0.0523671	0.0776867	primary
MGH	BL1988	BL1988_1	ipi-nivo	primary	vulvar	vulvar	before	NR	ICI combo	INT	yes	YES	YES	YES	YES	YES	LSP20304	mucosal primary	0	0	0.00117378	0.000461939	0.000280193	0.0275422	0.114379	primary
MGH	BL1988	BL1988_3	ipi-nivo	mets	vulvar	LN	before	NR	ICI combo	INT	yes	YES	YES	NO	NO	YES	LSP20314	mucosal	0.000551673	0.000220669	0.00805443	0.00132402	0.000220669	0.0663847	0.0585142	mets
MGH	BL1956	BL1956_0	adjuvant nivo	primary	sinonasal	sinonasal	before	NED	ICI mono	DR	no	YES	YES	YES	YES	YES	LSP21338	mucosal primary	0.285266	0.623488	0.00173463	0.00121748	0.00360933	0.0308032	0.0185315	primary
MGH	BL2152	BL2152_1	adjuvant pembro	primary	sinonasal	sinonasal	before	NR	ICI mono	PD	yes	YES	YES	YES	YES	YES	LSP21348	mucosal primary	0.504368	0.229896	0.0351088	9.44421e-05	0.0143552	0.119398	0.00564291	primary
