## Supplementary_Table_9 for "Genomic classification and immune profiling define mucosal melanoma"

### Sheet: mucosal_ICI_PFS_analysis_cohort
patient_id	category	start_date	progression	event_date	pfs_months	event_status	response_group
BL578	ICI_combo	2016-12-06	NA	2024-02-15	86.3103	NA	DR
BL1082	ICI_combo	2019-04-15	NA	2023-08-16	52.0323	NA	DR
BL1232	ICI_others	2019-10-30	NA	2022-06-30	32	NA	DR
BL1346	ICI_mono	2020-02-11	NA	2022-03-10	24.9643	NA	DR
BL840	ICI_combo	2019-02-15	NA	2021-02-16	24.0357	NA	DR
RC1649-T-01	ICI_mono	2019-11-18	0	2021-08-31	21.4194	Censored	DR
RC1728-T-01	ICI_mono	2019-11-26	0	2021-08-31	21.1613	Censored	DR
BL749	ICI_combo	2017-11-27	NA	2019-07-15	19.6	NA	DR
BL2072	ICI_others	2022-10-07	NA	2024-03-07	17	NA	DR
BL2235	ICI_mono	2021-10-01	NA	2023-01-23	15.7097	NA	DR
RC1000-T-01	ICI_combo	2016-07-06	1	2017-10-24	15.5806	Progression	DR
BL558	ICI_combo	2016-01-28	NA	2017-04-27	14.9677	NA	DR
RC1203-T-01	ICI_mono	2017-12-28	1	2019-03-15	14.5357	Progression	DR
BL1809	ICI_combo	2021-11-14	NA	2023-01-01	13.5806	NA	DR
BL1325	ICI_combo	2022-07-27	NA	2023-09-08	13.3871	NA	DR
BL336	ICI_combo	2015-05-15	NA	2016-06-13	12.9355	NA	DR
BL961	ICI_others	2022-11-19	NA	2023-12-04	12.5	NA	DR
BL667	ICI_mono	2016-06-09	NA	2017-05-28	11.6129	NA	INT
BL1607	ICI_combo	2021-03-06	NA	2022-02-12	11.2143	NA	INT
RC1648-T-01	ICI_mono	2019-09-05	1	2020-08-05	11	Progression	INT
RC0014-T-01	ICI_combo	2016-02-04	1	2016-11-28	9.8	Progression	INT
BL164	ICI_combo	2021-02-18	NA	2021-12-10	9.73333	NA	INT
RC-2647-T01	ICI_combo	2020-07-10	1	2021-04-19	9.3	Progression	INT
RC1771-T-01	ICI_others	2020-01-28	1	2020-10-13	8.5	Progression	INT
BL908	ICI_combo	2018-08-24	NA	2019-05-08	8.46667	NA	INT
RC0294-T-01	ICI_combo	2015-04-29	1	2016-01-12	8.45161	Progression	INT
BL692	ICI_combo	2017-08-01	NA	2018-04-03	8.06667	NA	INT
RC-1764-T01	ICI_combo	2019-01-25	1	2019-09-13	7.6129	Progression	INT
BL1063	ICI_combo	2017-05-11	NA	2017-12-01	6.66667	NA	INT
RC1188-T-01	ICI_mono	2017-10-06	1	2018-04-19	6.43333	Progression	INT
BL2392	ICI_others	2023-01-30	NA	2023-08-07	6.25806	NA	INT
RC1074-T-01	ICI_mono	2016-12-29	1	2017-07-06	6.23333	Progression	INT
RC-2827-T01	ICI_combo	2022-04-08	1	2022-10-13	6.16129	Progression	INT
RC0195-T-01	ICI_others	2014-08-21	1	2015-02-17	5.87097	Progression	PD
RC1029-T-01	ICI_combo	2017-06-26	1	2017-12-20	5.8	Progression	PD
BL1684	ICI_combo	2019-10-07	NA	2020-03-26	5.6129	NA	PD
BL672	ICI_combo	2017-06-12	NA	2017-11-30	5.6	NA	PD
BL1845	ICI_combo	2021-07-14	NA	2021-12-28	5.45161	NA	PD
BL163	ICI_combo	2013-07-03	NA	2013-12-16	5.41935	NA	PD
BL795	ICI_combo	2018-03-08	NA	2018-08-21	5.41935	NA	PD
BL1731	ICI_combo	2020-12-24	NA	2021-06-01	5.25806	NA	PD
RC-2746-T01	ICI_mono	2021-08-16	1	2022-01-20	5.12903	Progression	PD
RC-0894-T01	ICI_others	2017-02-08	1	2017-07-10	5.06452	Progression	PD
BL2737	ICI_combo	2023-01-24	NA	2023-06-23	4.96774	NA	PD
BL1423	ICI_mono	2021-03-09	NA	2021-08-05	4.87097	NA	PD
BL253	ICI_others	2014-11-12	NA	2015-04-06	4.80645	NA	PD
RC-1775-T01	ICI_mono	2020-06-30	1	2020-11-19	4.64516	Progression	PD
BL379	ICI_mono	2015-07-10	NA	2015-11-26	4.53333	NA	PD
BL1079	ICI_mono	2019-04-05	NA	2019-08-19	4.45161	NA	PD
RC0109-T-01	ICI_combo	2015-03-27	1	2015-07-29	4.06452	Progression	PD
BL1849	ICI_combo	2022-01-07	NA	2022-05-09	4.06452	NA	PD
BL863	ICI_combo	2018-06-13	NA	2018-10-13	4	NA	PD
BL976	ICI_combo	2018-12-06	NA	2019-04-05	3.96774	NA	PD
BL656	ICI_combo	2016-02-04	NA	2016-06-01	3.90323	NA	PD
RC0883-T-01	ICI_mono	2017-01-11	1	2017-04-25	3.46667	Progression	PD
RC1654-T-01	ICI_combo	2019-09-13	1	2019-12-27	3.45161	Progression	PD
RC0549-T-01	ICI_mono	2016-01-15	1	2016-04-28	3.43333	Progression	PD
RC-0930-T01	ICI_mono	2017-03-23	1	2017-07-06	3.43333	Progression	PD
BL980	ICI_combo	2019-02-13	NA	2019-05-24	3.35484	NA	PD
RC1192-T-01	ICI_mono	2017-10-30	1	2018-02-09	3.33333	Progression	PD
BL764	ICI_combo	2017-09-10	NA	2017-12-20	3.32258	NA	PD
BL737	ICI_combo	2017-10-14	NA	2018-01-22	3.25806	NA	PD
BL3391	ICI_others	2024-01-01	NA	2024-04-08	3.23333	NA	PD
RC0453-T-01	ICI_mono	2012-12-12	1	2013-03-19	3.22581	Progression	PD
RC0308-T-01	ICI_mono	2016-01-26	1	2016-04-29	3.1	Progression	PD
BL472	ICI_combo	2016-01-15	NA	2016-04-15	3	NA	PD
RC0914-T-01	ICI_mono	2016-07-05	1	2016-09-30	2.83333	Progression	PD
BL1842	ICI_mono	2021-12-20	NA	2022-03-14	2.78571	NA	PD
RC0262-T-01	ICI_combo	2015-09-29	1	2015-12-21	2.73333	Progression	PD
RC0395-T-01	ICI_combo	2015-03-06	1	2015-05-28	2.70968	Progression	PD
RC-2949-T01	ICI_mono	2022-11-15	1	2023-02-06	2.70968	Progression	PD
RC0605-T-01	ICI_combo	2016-12-05	1	2017-02-24	2.67857	Progression	PD
BL291	ICI_mono	2015-11-02	NA	2016-01-21	2.6129	NA	PD
BL430	ICI_others	2015-06-24	NA	2015-09-11	2.58065	NA	PD
BL819	ICI_combo	2017-04-24	NA	2017-07-10	2.53333	NA	PD
BL734	ICI_mono	2017-04-07	NA	2017-06-23	2.53333	NA	PD
RC0152-T-01	ICI_combo	2014-03-04	1	2014-05-20	2.51613	Progression	PD
BL1395	ICI_combo	2023-04-13	NA	2023-06-28	2.5	NA	PD
RC0090-T-01	ICI_others	2014-04-24	1	2014-07-08	2.46667	Progression	PD
RC1398-T-01	ICI_mono	2018-05-25	1	2018-08-08	2.45161	Progression	PD
RC1384-T-01	ICI_mono	2018-08-01	1	2018-10-10	2.29032	Progression	PD
BL1445	ICI_others	2023-03-29	NA	2023-06-01	2.09677	NA	PD
RC1676-T-01	ICI_mono	2019-09-30	1	2019-12-02	2.06667	Progression	PD

### Sheet: multimodal_data
Patient	Sample	WES	BULK_RNASEQ	ORION	response_group
BL578	BL578_1	NO	YES	YES	DR
BL819	BL819_1	YES	YES	YES	PD
BL819	BL819_2	YES	YES	YES	PD
BL163	BL163_1	YES	YES	YES	PD
BL163	BL163_2	YES	NO	YES	PD
BL164	BL164_0	YES	YES	NO	INT
BL164	BL164_1	YES	NO	YES	INT
BL164	BL164_2	YES	NO	YES	INT
BL253	BL253_1	YES	YES	YES	PD
BL253	BL253_2	YES	YES	YES	PD
BL291	BL291_1	YES	YES	NO	PD
BL291	BL291_2	YES	YES	NO	PD
BL379	BL379_1	NO	YES	NO	PD
BL430	BL430_1	NO	YES	NO	PD
BL558	BL558_1	NO	YES	YES	DR
BL667	BL667_1	YES	YES	NO	INT
BL667	BL667_2	YES	NO	NO	INT
BL667	BL667_3	YES	YES	NO	INT
BL667	BL667_4	YES	YES	NO	INT
BL667	BL667_5	YES	YES	NO	INT
BL667	BL667_6	YES	YES	NO	INT
BL672	BL672_0	YES	YES	YES	PD
BL672	BL672_1	YES	NO	YES	PD
BL672	BL672_2	YES	YES	YES	PD
BL672	BL672_3	YES	YES	YES	PD
BL734	BL734_1	YES	NO	YES	PD
BL749	BL749_1	NO	YES	NO	DR
BL749	BL749_2	YES	NO	YES	DR
BL764	BL764_1	NO	NO	YES	PD
BL795	BL795_1	YES	YES	YES	PD
BL795	BL795_2	YES	NO	YES	PD
BL795	BL795_3	YES	YES	YES	PD
BL840	BL840_1	YES	YES	YES	DR
BL840	BL840_2	YES	NO	YES	DR
BL840	BL840_3	YES	YES	YES	DR
BL840	BL840_4	YES	YES	YES	DR
BL840	BL840_5	YES	YES	YES	DR
BL840	BL840_6	YES	YES	YES	DR
BL863	BL863_1	YES	YES	YES	PD
BL863	BL863_2	YES	YES	YES	PD
BL863	BL863_3	YES	YES	YES	PD
BL863	BL863_4	YES	YES	YES	PD
BL908	BL908_1	YES	YES	YES	INT
BL908	BL908_2	YES	YES	YES	INT
BL961	BL961_1	YES	YES	YES	DR
BL961	BL961_2	YES	YES	YES	DR
BL976	BL976_1	YES	YES	YES	PD
BL976	BL976_2	YES	YES	YES	PD
BL976	BL976_3	YES	YES	YES	PD
BL976	BL976_4	YES	YES	YES	PD
BL976	BL976_5	YES	YES	YES	PD
BL976	BL976_6	YES	YES	YES	PD
BL980	BL980_0	YES	YES	NO	PD
BL980	BL980_1	NO	NO	NO	PD
BL1063	BL1063_1	YES	YES	YES	INT
BL1063	BL1063_2	YES	YES	YES	INT
BL1063	BL1063_3	YES	YES	YES	INT
BL1063	BL1063_4	YES	YES	YES	INT
BL1063	BL1063_5	YES	NO	YES	INT
BL1063	BL1063_6	YES	NO	YES	INT
BL1232	BL1232_1	YES	YES	YES	DR
BL1325	BL1325_1	YES	YES	YES	DR
BL1325	BL1325_2	YES	YES	YES	DR
BL1325	BL1325_3	NO	NO	YES	DR
BL1395	BL1395_1	YES	YES	YES	PD
BL1395	BL1395_2	YES	YES	YES	PD
BL1423	BL1423_1	YES	YES	NO	PD
BL1731	BL1731_0	YES	YES	YES	PD
BL1731	BL1731_1	YES	NO	YES	PD
BL1731	BL1731_2	YES	NO	YES	PD
BL1731	BL1731_3	YES	NO	YES	PD
BL1849	BL1849_1	YES	NO	YES	PD
RC1000	RC1000_1	YES	NO	NO	DR
RC1000	RC1000_2	YES	NO	NO	DR
RC1029	RC1029_1	YES	NO	NO	PD
RC1398	RC1398_1	YES	NO	NO	PD
RC0914	RC0914_1	YES	NO	NO	PD
RC0395	RC0395_1	YES	NO	NO	PD
RC1654	RC1654_1	YES	NO	NO	PD
RC1649	RC1649_1	YES	NO	NO	DR
RC0308	RC0308_1	YES	NO	NO	PD
RC0090	RC0090_1	YES	NO	NO	PD
RC0014	RC0014_1	YES	NO	NO	INT
RC0109	RC0109_1	YES	NO	NO	PD
RC1676	RC1676_1	YES	NO	NO	PD
RC0152	RC0152_1	YES	NO	NO	PD
RC0294	RC0294_1	YES	NO	NO	INT
RC0294	RC0294_2	YES	NO	NO	INT
RC1384	RC1384_1	YES	NO	NO	PD
RC0549	RC0549_1	YES	NO	NO	PD
RC1648	RC1648_1	YES	NO	NO	INT
RC1188	RC1188_1	YES	NO	NO	INT
RC0195	RC0195_1	YES	NO	NO	PD
RC1203	RC1203_1	YES	NO	NO	DR
RC1192	RC1192_1	YES	NO	NO	PD
RC1192	RC1192_2	YES	NO	NO	PD
RC1728	RC1728_1	YES	NO	NO	DR
RC1074	RC1074_1	YES	NO	NO	INT
RC0883	RC0883_1	YES	NO	NO	PD
RC0605	RC0605_1	YES	NO	NO	PD
RC0262	RC0262_1	YES	NO	NO	PD
