## Supplementary_Table_10 for "Genomic classification and immune profiling define mucosal melanoma"

### Sheet: Supplementary_Table_10_ICI_resp
total_muts	nonsyn_muts	clonal_muts	subclonal_muts	heterogeneity	CNA_prop	ploidy	purity	cohort	sub_cohort	median_CN	aneuploidy_prop	_sample_key	Sample	Cohort	Patient	Therapy	SITE	Primary_location	Site_location	COLLECTION	BOR	CATEGORY	RESPONSE	less than 3 months	WES	WES_PASS_QC	BULK_RNASEQ	BULK_RNASEQ_PASS_QC	ORION	LSP_id	ORION_QC	Used all samples
477	306	48	258	0.843137	0.17678	2.08	0.84	MGH	MGH	2	0.305641	BL1063_2	BL1063_2	MGH	BL1063	ipi-nivo	mets	sinonasal	posterior nasal septum	before	NR	ICI combo	INT	no	YES	YES	YES	YES	YES	LSP21253
218	138	19	119	0.862319	0.229008	2.02	0.86	MGH	MGH	2	0.357491	BL1232_1	BL1232_1	MGH	BL1232	19-022 pembro + PCV (RO7198457)	primary	sinonasal	sinonasal	before	SD	ICI others	DR	no	YES	YES	YES	YES	YES	LSP21298
166	117	67	50	0.42735	0.361783	3.32	0.32	MGH	MGH	3	0.62711	BL1395_2	BL1395_2	MGH	BL1395	ipi-nivo	mets	sinonasal	left sphenoid	before	NR	ICI combo	PD	yes	YES	YES	YES	YES	YES	NO	drop weird
319	206	111	95	0.461165	0.301701	3.32	0.79	MGH	MGH	3	0.668181	BL1423_1	BL1423_1	MGH	BL1423	pembro	primary	vulvar	vulvar	before	NR	ICI mono	PD	no	YES	YES	YES	YES	NO	not available
233	79	31	48	0.607595	0.359689	1.94	0.55	MGH	MGH	2	0.447263	BL163_1	BL163_1	MGH	BL163	ipi-nivo	primary	vulvar	vulvar	before	NR	ICI combo	PD	no	YES	YES	YES	YES	YES	LSP20199		YES
326	223	113	110	0.493274	0.391827	2.72	0.54	MGH	MGH	3	0.57795	BL164_2	BL164_2	MGH	BL164	ipi-nivo	mets	sinonasal	stomach	before	NR	ICI combo	INT	no	YES	YES	NO	NO	YES	LSP21333		YES
356	239	39	200	0.83682	0.183107	2.08	0.63	MGH	MGH	2	0.348964	BL1731_0	BL1731_0	MGH	BL1731	ipi-nivo	primary	anorectal	anorectal	before	NR	ICI combo	PD	no	YES	YES	YES	YES	YES	LSP28924
51	35	29	6	0.171429	0.115677	2.42	0.91	MGH	MGH	2	0.301249	BL1988_3	BL1988_3	MGH	BL1988	ipi-nivo	mets	vulvar	LN	before	NR	ICI combo	INT	yes	YES	YES	NO	NO	YES	LSP20314
241	163	110	53	0.325153	0.26676	3.33	0.18	MGH	MGH	3	0.703163	BL2152_1	BL2152_1	MGH	BL2152	adjuvant pembro	primary	sinonasal	sinonasal	before	NR	ICI mono	PD	yes	YES	YES	YES	YES	YES	LSP21348
91	68	51	17	0.25	0.381062	3.07	0.67	MGH	MGH	3	0.807351	BL253_1	BL253_1	MGH	BL253	atezo+cobimetinib+IL-2 (part of 14-301)	mets	sinonasal	scalp	before	NR	ICI others	PD	no	YES	YES	YES	YES	YES	LSP21368		YES
399	274	106	168	0.613139	0.283513	3.26	0.47	MGH	MGH	3	0.626204	BL672_0	BL672_0	MGH	BL672	ipi-nivo	primary	sinonasal	sinonasal	before	MR (mixed reponse)	ICI combo	PD	no	YES	YES	YES	YES	YES	LSP21383		YES
658	437	42	395	0.90389	0.0991376	3.84	0.83	MGH	MGH	4	0.706008	BL840_3	BL840_3	MGH	BL840	ipi-nivo	mets	anorectal	anus	before	NR	ICI combo	DR	no	YES	YES	YES	YES	YES	LSP28809
278	186	37	149	0.801075	0.0873111	2.03	0.92	MGH	MGH	2	0.187001	BL863_1	BL863_1	MGH	BL863	ipi-nivo	mets	vulvovaginal	vaginal	before	MR (mixed reponse)	ICI combo	PD	no	YES	YES	YES	YES	YES	LSP20249
197	123	22	101	0.821138	0.103666	2.22	0.26	MGH	MGH	2	0.371804	BL908_1	BL908_1	MGH	BL908	ipi-nivo	primary	vulvar	vulvar	before	MR (mixed reponse)	ICI combo	INT	no	YES	YES	YES	YES	YES	LSP20269
11	7	6	1	0.142857	0.118799	3.64	0.3	MGH	MGH	3	0.581557	BL961_2	BL961_2	MGH	BL961	pembro+ TILs +IL2	mets	anorectal	liver	before	SD	ICI others	DR	no	YES	YES	YES	YES	YES	LSP28904
29	26	26	0	0	0.512417	1.93	0.2	MGH	MGH	2	0.076451	BL976_4	BL976_4	MGH	BL976	ipi-nivo	mets	sinonasal	maxillary sinus	before	NR	ICI combo	PD	no	YES	YES	YES	YES	YES	LSP21428
799	525	3	522	0.994286	0.687495	1.31	0.89	MGH	MGH	1	0.314623	BL980_0	BL980_0	MGH	BL980	ipi-nivo	primary	penile	penile	before	NR	ICI combo	PD	no	YES	YES	YES	YES	NO	not available
96	63	39	24	0.380952	0.0619511	2.07	0.68	DFCI	DFCI1	2	0.162592	RC0014_1	RC0014_1	DFCI	RC0014	ipi-nivo	primary	vulvar_vaginal	vulvar_vaginal	before	SD	ICI combo	INT	no	YES	YES	NO	NO	NO	not available
485	293	27	266	0.90785	0.221394	2.09	0.74	DFCI	DFCI1	2	0.258641	RC0090_1	RC0090_1	DFCI	RC0090	Ipilimumab + GM-CSF	primary	vulvar_vaginal	vulvar_vaginal	before	PD	ICI others	PD	yes	YES	YES	NO	NO	NO	not available
123	99	63	36	0.363636	0.524832	1.71	0.92	DFCI	DFCI1	2	0.560596	RC0109_1	RC0109_1	DFCI	RC0109	ipi-nivo	primary	sinonasal	sinonasal	before	PD	ICI combo	PD	no	YES	YES	NO	NO	NO	not available
98	68	43	25	0.367647	0.372753	3.12	0.46	DFCI	DFCI1	3	0.689266	RC0152_1	RC0152_1	DFCI	RC0152	ipi-nivo	primary	vulvar_vaginal	vulvar_vaginal	before	PD	ICI combo	PD	yes	YES	YES	NO	NO	NO	not available
89	62	53	9	0.145161	0.29516	1.88	0.62	DFCI	DFCI1	2	0.411481	RC0195_1	RC0195_1	DFCI	RC0195	Tremelimumab + Ang2	primary	anorectal	anorectal	before	SD	ICI others	PD	no	YES	YES	NO	NO	NO	not available
86	57	17	40	0.701754	0.072052	2.13	0.3	DFCI	DFCI1	2	0.133109	RC0262_1	RC0262_1	DFCI	RC0262	ipi-nivo	mets	vulvovaginal	vulvovaginal	before	PD	ICI combo	PD	yes	YES	YES	NO	NO	NO	not available
128	87	34	53	0.609195	0.231889	1.96	0.92	DFCI	DFCI1	2	0.323754	RC0294_1	RC0294_1	DFCI	RC0294	ipi-nivo	primary	vulvar_vaginal	vulvar_vaginal	before	PR	ICI combo	INT	no	YES	YES	NO	NO	NO	not available
208	133	24	109	0.819549	0.209214	2.24	0.73	DFCI	DFCI1	2	0.311199	RC0308_1	RC0308_1	DFCI	RC0308	ipi	primary	anorectal	anorectal	before	PD	ICI mono	PD	no	YES	YES	NO	NO	NO	not available
85	67	29	38	0.567164	0.114779	3.25	0.4	DFCI	DFCI1	3	0.484079	RC0395_1	RC0395_1	DFCI	RC0395	ipi-nivo	primary	vulvar_vaginal	vulvar_vaginal	before	PD	ICI combo	PD	yes	YES	YES	NO	NO	NO	not available
109	78	46	32	0.410256	0.345539	3.08	0.82	DFCI	DFCI1	3	0.659754	RC0549_1	RC0549_1	DFCI	RC0549	pembro	primary	sinonasal	sinonasal	before	PD	ICI mono	PD	no	YES	YES	NO	NO	NO	not available
73	54	31	23	0.425926	0.155993	2.16	0.92	DFCI	DFCI1	2	0.334441	RC0605_1	RC0605_1	DFCI	RC0605	ipi-nivo	mets	sinonasal	Spleen, pulmonary, liver, brain	before	PD	ICI combo	PD	yes	YES	YES	NO	NO	NO	not available
154	96	64	32	0.333333	0.355917	1.86	0.92	DFCI	DFCI1	2	0.424754	RC0883_1	RC0883_1	DFCI	RC0883	pembro	primary	anorectal	anorectal	before	PD	ICI mono	PD	no	YES	YES	NO	NO	NO	not available
103	67	31	36	0.537313	0.411201	1.65	0.94	DFCI	DFCI1	2	0.499351	RC0914_1	RC0914_1	DFCI	RC0914	pembro	primary	anorectal	anorectal	before	PD	ICI mono	PD	yes	YES	YES	NO	NO	NO	not available
116	85	53	32	0.376471	0.175161	2.09	0.97	DFCI	DFCI1	2	0.285093	RC0964_1	RC0964_1	DFCI	RC0964	ipi-nivo	mets	nasal	nasal	before		ICI combo	PD	yes	YES	YES	NO	NO	NO	not available
123	81	31	50	0.617284	0.121606	2.09	0.78	DFCI	DFCI1	2	0.209895	RC1000_1	RC1000_1	DFCI	RC1000	ipi-nivo	primary	vulvar_vaginal	vulvar_vaginal	before	SD	ICI combo	DR	no	YES	YES	NO	NO	NO	not available
259	175	31	144	0.822857	0.194034	2	0.67	DFCI	DFCI1	2	0.271066	RC1029_1	RC1029_1	DFCI	RC1029	ipi-nivo	primary	anorectal	anorectal	before	RP	ICI combo	PD	no	YES	YES	NO	NO	NO	not available
152	106	40	66	0.622642	0.362755	2.45	0.6	DFCI	DFCI1	2	0.437693	RC1188_1	RC1188_1	DFCI	RC1188	pembro	primary	sinonasal	sinonasal	before	SD	ICI mono	INT	no	YES	YES	NO	NO	NO	not available
302	194	42	152	0.783505	0.211732	5.56	0.85	DFCI	DFCI1	5	0.666362	RC1192_1	RC1192_1	DFCI	RC1192	nivolumab	primary	sinonasal	sinonasal	before	PD	ICI mono	PD	no	YES	YES	NO	NO	NO	not available
166	129	68	61	0.472868	0.115949	4.14	0.59	DFCI	DFCI1	4	0.409912	RC1203_1	RC1203_1	DFCI	RC1203	pembro	primary	vulvar_vaginal	vulvar_vaginal	before	PR	ICI mono	DR	no	YES	YES	NO	NO	NO	not available
186	120	27	93	0.775	0.208878	2.16	0.78	DFCI	DFCI1	2	0.365722	RC1384_1	RC1384_1	DFCI	RC1384	nivo	primary	anorectal	anorectal	before	PR	ICI mono	PD	yes	YES	YES	NO	NO	NO	not available
145	101	24	77	0.762376	0.275848	1.97	0.84	DFCI	DFCI1	2	0.356553	RC1398_1	RC1398_1	DFCI	RC1398	pembro	primary	anorectal	anorectal	before	PD	ICI mono	PD	yes	YES	YES	NO	NO	NO	not available
168	119	54	65	0.546218	0.298458	3.6	0.46	DFCI	DFCI1	3	0.684233	RC1649_1	RC1649_1	DFCI	RC1649	pembro	primary	vulvar_vaginal	vulvar_vaginal	before	SD	ICI mono	DR	no	YES	YES	NO	NO	NO	not available
167	114	52	62	0.54386	0.13563	4.01	0.53	DFCI	DFCI1	4	0.536845	RC1728_1	RC1728_1	DFCI	RC1728	pembro	primary	anorectal	anorectal	before	SD	ICI mono	DR	no	YES	YES	NO	NO	NO	not available
188	114	24	90	0.789474	0.192333	2.14	0.66	DFCI	DFCI2	2	0.34818	RC0345_1	RC0345_1	DFCI	RC0345	ipi-nivo	primary	anorectal	anorectal	before	PR	ICI combo	PD	unknown	YES	YES	YES	YES	NO	not available
563	382	70	312	0.816754	0.241157	2.22	0.36	DFCI	DFCI2	2	0.352894	RC0894_1	RC0894_1	DFCI	RC0894	pembrolizumab_epocadostat	mets	sinonasal	LN	before	PD	ICI others	PD	no	YES	YES	NO	NO	NO	not available
495	316	65	251	0.794304	0.434376	2.96	0.82	DFCI	DFCI2	3	0.768587	RC0930_1	RC0930_1	DFCI	RC0930	pembro	primary	anorectal	anorectal	before	SD	ICI mono	PD	no	YES	YES	NO	NO	NO	not available
240	155	28	127	0.819355	0.49147	5.07	0.64	DFCI	DFCI2	5	0.873251	RC1775_1	RC1775_1	DFCI	RC1775	pembro	primary	anorectal	anorectal	before	PD	ICI mono	PD	no	YES	YES	NO	NO	NO	not available
4099	615	26	589	0.957724	0.173838	2	0.4	DFCI	DFCI2	2	0.30163	RC2647_1	RC2647_1	DFCI	RC2647	ipi-nivo	primary	others	others	before	PD	ICI combo	INT	no	YES	YES	YES	YES	NO	not available
277	194	87	107	0.551546	0.106652	2.02	0.27	DFCI	DFCI2	2	0.397546	RC2746_1	RC2746_1	DFCI	RC2746	pembro	primary	others	others	before	PD	ICI mono	PD	no	YES	YES	YES	YES	NO	not available
176	126	55	71	0.563492	0.172158	2.11	0.67	DFCI	DFCI2	2	0.271287	RC2827_1	RC2827_1	DFCI	RC2827	ipi-nivo	mets	vulvar	LN	before	PD	ICI combo	INT	no	YES	YES	YES	YES	NO	not available
78	53	36	17	0.320755	0.238991	2.13	0.3	DFCI	DFCI2	2	0.373187	RC2949_1	RC2949_1	DFCI	RC2949	pembro	primary	sinonasal	sinonasal	before	PD	ICI mono	PD	yes	YES	YES	YES	YES	NO	not available
