## Supplementary_Table_12 for "Genomic classification and immune profiling define mucosal melanoma"

### Sheet: unpaired
Cohort	Patient	Sample	total_muts	nonsyn_muts	clonal_muts	subclonal_muts	heterogeneity	CNA_prop	absolute_ploidy	absolute_purity	cohort	sub_cohort	aneuploidy_prop	_sample_key	Therapy	SITE	Primary_location	Site_location	COLLECTION	BOR	CATEGORY	RESPONSE	Timepoint
MGH	BL1063	BL1063_2	477	306	48	258	0.843137	0.17678	2.08	0.84	MGH	MGH	0.305641	BL1063_2	ipi-nivo	mets	sinonasal	posterior nasal septum	before	NR	ICI combo	INT	pre
MGH	BL1063	BL1063_3	1110	712	54	658	0.924157	0.180564	1.98	0.86	MGH	MGH	0.320645	BL1063_3	ipi-nivo	progress	sinonasal	parotid gland	after	NR	ICI combo	INT	progression
MGH	BL1063	BL1063_4	360	233	54	179	0.76824	0.208386	1.95	0.91	MGH	MGH	0.335627	BL1063_4	ipi-nivo	progress	sinonasal	skin	after	NR	ICI combo	INT	progression
MGH	BL1063	BL1063_5	237	169	83	86	0.508876	0.298042	3.03	0.3	MGH	MGH	0.586456	BL1063_5	ipi-nivo	progress	sinonasal	left flank soft tissue	after	NR	ICI combo	INT	progression
MGH	BL1063	BL1063_6	338	238	93	145	0.609244	0.343976	2.7	0.44	MGH	MGH	0.564823	BL1063_6	ipi-nivo	progress	sinonasal	left gluteal soft tissue	after	NR	ICI combo	INT	progression
MGH	BL1232	BL1232_1	218	138	19	119	0.862319	0.229008	2.02	0.86	MGH	MGH	0.357491	BL1232_1	19-022 pembro + PCV (RO7198457)	primary	sinonasal	sinonasal	before	SD	ICI others	DR	pre
MGH	BL1395	BL1395_2	166	117	67	50	0.42735	0.361783	3.32	0.32	MGH	MGH	0.62711	BL1395_2	ipi-nivo	mets	sinonasal	left sphenoid	before	NR	ICI combo	PD	pre
MGH	BL1423	BL1423_1	319	206	111	95	0.461165	0.301701	3.32	0.79	MGH	MGH	0.668181	BL1423_1	pembro	primary	vulvar	vulvar	before	NR	ICI mono	PD	pre
MGH	BL163	BL163_1	233	79	31	48	0.607595	0.359689	1.94	0.55	MGH	MGH	0.447263	BL163_1	ipi-nivo	primary	vulvar	vulvar	before	NR	ICI combo	PD	pre
MGH	BL163	BL163_2	107	82	24	58	0.707317	0.399991	1.78	0.83	MGH	MGH	0.447366	BL163_2	ipi-nivo	progress	vulvar	cervical	during	NR	ICI combo	PD	progression
MGH	BL164	BL164_2	326	223	113	110	0.493274	0.391827	2.72	0.54	MGH	MGH	0.57795	BL164_2	ipi-nivo	mets	sinonasal	stomach	before	NR	ICI combo	INT	pre
MGH	BL1731	BL1731_0	356	239	39	200	0.83682	0.183107	2.08	0.63	MGH	MGH	0.348964	BL1731_0	ipi-nivo	primary	anorectal	anorectal	before	NR	ICI combo	PD	pre
MGH	BL1731	BL1731_1	304	203	82	121	0.596059	0.254395	3.65	0.79	MGH	MGH	0.628852	BL1731_1	ipi-nivo	progress	anorectal	LN	during	NR	ICI combo	PD	progression
MGH	BL1849	BL1849_1	190	126	79	47	0.373016	0.196414	3.2	0.74	MGH	MGH	0.475636	BL1849_1	ipi-nivo	progress	anorectal	rectum	during	SD	ICI combo	PD	progression
MGH	BL1956	BL1956_1	124	79	36	43	0.544304	0.381943	2.72	0.18	MGH	MGH	0.651604	BL1956_1	adjuvant nivo	progress	sinonasal	lung	after	NED	ICI mono	DR	progression
MGH	BL1988	BL1988_3	51	35	29	6	0.171429	0.115677	2.42	0.91	MGH	MGH	0.301249	BL1988_3	ipi-nivo	mets	vulvar	LN	before	NR	ICI combo	INT	pre
MGH	BL1988	BL1988_4	129	89	27	62	0.696629	0.0987619	2.41	0.63	MGH	MGH	0.294532	BL1988_4	ipi-nivo	mets	vulvar	skin	during	NR	ICI combo	INT	progression
MGH	BL1988	BL1988_5	72	52	29	23	0.442308	0.0938777	2.37	0.69	MGH	MGH	0.293382	BL1988_5	ipi-nivo	mets	vulvar	LN-1	during	NR	ICI combo	INT	progression
MGH	BL1988	BL1988_6	119	77	30	47	0.61039	0.101052	2.42	0.82	MGH	MGH	0.293378	BL1988_6	ipi-nivo	mets	vulvar	LN-2	during	NR	ICI combo	INT	progression
MGH	BL2152	BL2152_1	241	163	110	53	0.325153	0.26676	3.33	0.18	MGH	MGH	0.703163	BL2152_1	adjuvant pembro	primary	sinonasal	sinonasal	before	NR	ICI mono	PD	pre
MGH	BL2152	BL2152_2	252	174	115	59	0.33908	0.243531	3.34	0.43	MGH	MGH	0.678868	BL2152_2	adjuvant pembro	progress	sinonasal	brain	after	NR	ICI mono	PD	progression
MGH	BL253	BL253_1	91	68	51	17	0.25	0.381062	3.07	0.67	MGH	MGH	0.807351	BL253_1	atezo+cobimetinib+IL-2 (part of 14-301)	mets	sinonasal	scalp	before	NR	ICI others	PD	pre
MGH	BL253	BL253_2	185	128	53	75	0.585938	0.361173	2.92	0.92	MGH	MGH	0.81412	BL253_2	atezo+cobimetinib+IL-2 (part of 14-301)	progress	sinonasal	supraclavicular LN	after	NR	ICI others	DR	progression
MGH	BL291	BL291_2	75	57	13	44	0.77193	0.101743	2	0.72	MGH	MGH	0.164189	BL291_2	nivo	progress	hard palate	LLL lung	after	NR	ICI mono	PD	progression
MGH	BL667	BL667_1	516	318	214	104	0.327044	0.234119	3.1	0.61	MGH	MGH	0.560846	BL667_1	ipi	progress	lower lip	brain	during	MR (mixed reponse)	ICI mono	INT	progression
MGH	BL667	BL667_2	531	337	211	126	0.373887	0.259816	3.03	0.77	MGH	MGH	0.574604	BL667_2	ipi	progress	lower lip	brain	after	NR	ICI mono	INT	progression
MGH	BL667	BL667_3	405	249	179	70	0.281124	0.354539	2.74	0.54	MGH	MGH	0.488304	BL667_3	ipi	progress	lower lip	cecal tumor	after	NR	ICI mono	INT	progression
MGH	BL667	BL667_4	409	251	204	47	0.187251	0.329055	2.72	0.73	MGH	MGH	0.492476	BL667_4	ipi	progress	lower lip	small bowel	after	NR	ICI mono	INT	progression
MGH	BL667	BL667_5	485	297	201	96	0.323232	0.366703	2.73	0.71	MGH	MGH	0.459273	BL667_5	ipi	progress	lower lip	ileocolic anastomosis	after	NR	ICI mono	INT	progression
MGH	BL667	BL667_6	437	275	201	74	0.269091	0.375288	2.72	0.52	MGH	MGH	0.473779	BL667_6	ipi	progress	lower lip	skin left buttock	after	NR	ICI mono	INT	progression
MGH	BL672	BL672_0	399	274	106	168	0.613139	0.283513	3.26	0.47	MGH	MGH	0.626204	BL672_0	ipi-nivo	primary	sinonasal	sinonasal	before	MR (mixed reponse)	ICI combo	PD	pre
MGH	BL672	BL672_1	449	303	145	158	0.521452	0.24995	3.34	0.49	MGH	MGH	0.638918	BL672_1	ipi-nivo	progress	sinonasal	brain	during	MR (mixed reponse)	ICI combo	PD	progression
MGH	BL672	BL672_2	254	196	134	62	0.316327	0.251138	3.43	0.34	MGH	MGH	0.647176	BL672_2	ipi-nivo	progress	sinonasal	brain	during	MR (mixed reponse)	ICI combo	PD	progression
MGH	BL672	BL672_3	347	258	143	115	0.445736	0.238848	3.4	0.87	MGH	MGH	0.572678	BL672_3	ipi-nivo	progress	sinonasal	brain	during	MR (mixed reponse)	ICI combo	PD	progression
MGH	BL734	BL734_1	33	22	15	7	0.318182	0.310816	1.83	0.72	MGH	MGH	0.442671	BL734_1	pembro	progress	vaginal	vulvar	during	NR	ICI mono	PD	progression
MGH	BL749	BL749_2	292	180	60	120	0.666667	0.000617953	2.92	0.21	MGH	MGH	0.0180533	BL749_2	ipi-nivo	progress	sinonasal	nasal	during	SD	ICI combo	DR	progression
MGH	BL795	BL795_3	307	213	19	194	0.910798	0.195535	1.94	0.3	MGH	MGH	0.406825	BL795_3	ipi-nivo	progress	vulvar	vulvar	during	SD	ICI combo	PD	progression
MGH	BL819	BL819_1	366	235	35	200	0.851064	0.270863	2.03	0.47	MGH	MGH	0.397376	BL819_1	ipi-nivo	progress	anorectal	skin	during	CR with surg	ICI combo	PD	progression
MGH	BL840	BL840_3	658	437	42	395	0.90389	0.0991376	3.84	0.83	MGH	MGH	0.706008	BL840_3	ipi-nivo	mets	anorectal	anus	before	NR	ICI combo	DR	pre
MGH	BL840	BL840_4	303	208	104	104	0.5	0.118338	3.7	0.73	MGH	MGH	0.534169	BL840_4	ipi-nivo	progress	anorectal	anus	during	NR	ICI combo	DR	progression
MGH	BL840	BL840_5	366	238	30	208	0.87395	0.146897	2.25	0.19	MGH	MGH	0.406295	BL840_5	ipi-nivo	progress	anorectal	anus	after	NR	ICI combo	DR	progression
MGH	BL840	BL840_6	286	196	83	113	0.576531	0.107579	3.74	0.28	MGH	MGH	0.499039	BL840_6	ipi-nivo	progress	anorectal	brain	after	NR	ICI combo	DR	progression
MGH	BL863	BL863_1	278	186	37	149	0.801075	0.0873111	2.03	0.92	MGH	MGH	0.187001	BL863_1	ipi-nivo	mets	vulvovaginal	vaginal	before	MR (mixed reponse)	ICI combo	PD	pre
MGH	BL863	BL863_2	113	82	45	37	0.45122	0.197419	1.96	0.9	MGH	MGH	0.33258	BL863_2	ipi-nivo	progress	vulvovaginal	left groin LN	during	MR (mixed reponse)	ICI combo	PD	progression
MGH	BL908	BL908_1	197	123	22	101	0.821138	0.103666	2.22	0.26	MGH	MGH	0.371804	BL908_1	ipi-nivo	primary	vulvar	vulvar	before	MR (mixed reponse)	ICI combo	INT	pre
MGH	BL908	BL908_2	232	166	29	137	0.825301	0.110604	3.6	0.43	MGH	MGH	0.610411	BL908_2	ipi-nivo	progress	vulvar	femoral	during	MR (mixed reponse)	ICI combo	INT	progression
MGH	BL961	BL961_2	11	7	6	1	0.142857	0.118799	3.64	0.3	MGH	MGH	0.581557	BL961_2	pembro+ TILs +IL2	mets	anorectal	liver	before	SD	ICI others	DR	pre
MGH	BL976	BL976_4	29	26	26	0	0	0.512417	1.93	0.2	MGH	MGH	0.076451	BL976_4	ipi-nivo	mets	sinonasal	maxillary sinus	before	NR	ICI combo	PD	pre
MGH	BL976	BL976_6	303	206	76	130	0.631068	0.336012	2.96	0.76	MGH	MGH	0.602425	BL976_6	ipi-nivo	progress	sinonasal	nasal septum and sinus contents	during	NR	ICI combo	PD	progression
MGH	BL980	BL980_0	799	525	3	522	0.994286	0.687495	1.31	0.89	MGH	MGH	0.314623	BL980_0	ipi-nivo	primary	penile	penile	before	NR	ICI combo	PD	pre
DFCI	RC0014	RC0014_1	96	63	39	24	0.380952	0.0619511	2.07	0.68	DFCI	DFCI1	0.162592	RC0014_1	ipi-nivo	primary	vulvar_vaginal	vulvar_vaginal	before	SD	ICI combo	INT	pre
DFCI	RC0090	RC0090_1	485	293	27	266	0.90785	0.221394	2.09	0.74	DFCI	DFCI1	0.258641	RC0090_1	Ipilimumab + GM-CSF	primary	vulvar_vaginal	vulvar_vaginal	before	PD	ICI others	PD	pre
DFCI	RC0109	RC0109_1	123	99	63	36	0.363636	0.524832	1.71	0.92	DFCI	DFCI1	0.560596	RC0109_1	ipi-nivo	primary	sinonasal	sinonasal	before	PD	ICI combo	PD	pre
DFCI	RC0152	RC0152_1	98	68	43	25	0.367647	0.372753	3.12	0.46	DFCI	DFCI1	0.689266	RC0152_1	ipi-nivo	primary	vulvar_vaginal	vulvar_vaginal	before	PD	ICI combo	PD	pre
DFCI	RC0195	RC0195_1	89	62	53	9	0.145161	0.29516	1.88	0.62	DFCI	DFCI1	0.411481	RC0195_1	Tremelimumab + Ang2	primary	anorectal	anorectal	before	SD	ICI others	PD	pre
DFCI	RC0262	RC0262_1	86	57	17	40	0.701754	0.072052	2.13	0.3	DFCI	DFCI1	0.133109	RC0262_1	ipi-nivo	mets	vulvovaginal	vulvovaginal	before	PD	ICI combo	PD	pre
DFCI	RC0294	RC0294_1	128	87	34	53	0.609195	0.231889	1.96	0.92	DFCI	DFCI1	0.323754	RC0294_1	ipi-nivo	primary	vulvar_vaginal	vulvar_vaginal	before	PR	ICI combo	INT	pre
DFCI	RC0294	RC0294_2	275	181	36	145	0.801105	0.206349	1.97	0.8	DFCI	DFCI1	0.325471	RC0294_2	ipi-nivo	mets	vulvar_vaginal	unknown	after	PR	ICI combo	INT	progression
DFCI	RC0308	RC0308_1	208	133	24	109	0.819549	0.209214	2.24	0.73	DFCI	DFCI1	0.311199	RC0308_1	ipi	primary	anorectal	anorectal	before	PD	ICI mono	PD	pre
DFCI	RC0395	RC0395_1	85	67	29	38	0.567164	0.114779	3.25	0.4	DFCI	DFCI1	0.484079	RC0395_1	ipi-nivo	primary	vulvar_vaginal	vulvar_vaginal	before	PD	ICI combo	PD	pre
DFCI	RC0549	RC0549_1	109	78	46	32	0.410256	0.345539	3.08	0.82	DFCI	DFCI1	0.659754	RC0549_1	pembro	primary	sinonasal	sinonasal	before	PD	ICI mono	PD	pre
DFCI	RC0605	RC0605_1	73	54	31	23	0.425926	0.155993	2.16	0.92	DFCI	DFCI1	0.334441	RC0605_1	ipi-nivo	mets	sinonasal	Spleen, pulmonary, liver, brain	before	PD	ICI combo	PD	pre
DFCI	RC0883	RC0883_1	154	96	64	32	0.333333	0.355917	1.86	0.92	DFCI	DFCI1	0.424754	RC0883_1	pembro	primary	anorectal	anorectal	before	PD	ICI mono	PD	pre
DFCI	RC0914	RC0914_1	103	67	31	36	0.537313	0.411201	1.65	0.94	DFCI	DFCI1	0.499351	RC0914_1	pembro	primary	anorectal	anorectal	before	PD	ICI mono	PD	pre
DFCI	RC0964	RC0964_1	116	85	53	32	0.376471	0.175161	2.09	0.97	DFCI	DFCI1	0.285093	RC0964_1	ipi-nivo	mets	nasal	nasal	before		ICI combo	PD	pre
DFCI	RC1000	RC1000_1	123	81	31	50	0.617284	0.121606	2.09	0.78	DFCI	DFCI1	0.209895	RC1000_1	ipi-nivo	primary	vulvar_vaginal	vulvar_vaginal	before	SD	ICI combo	DR	pre
DFCI	RC1000	RC1000_2	182	126	34	92	0.730159	0.124704	2.06	0.51	DFCI	DFCI1	0.203117	RC1000_2	ipi-nivo	mets	vulvar_vaginal	vulvar_vaginal + LN	after	SD	ICI combo	DR	progression
DFCI	RC1029	RC1029_1	259	175	31	144	0.822857	0.194034	2	0.67	DFCI	DFCI1	0.271066	RC1029_1	ipi-nivo	primary	anorectal	anorectal	before	RP	ICI combo	PD	pre
DFCI	RC1074	RC1074_1	375	265	46	219	0.826415	0.155981	3.51	0.23	DFCI	DFCI1	0.654667	RC1074_1	pembro	primary	vaginal	vaginal	after	PD	ICI mono	INT	progression
DFCI	RC1188	RC1188_1	152	106	40	66	0.622642	0.362755	2.45	0.6	DFCI	DFCI1	0.437693	RC1188_1	pembro	primary	sinonasal	sinonasal	before	SD	ICI mono	INT	pre
DFCI	RC1192	RC1192_2	178	115	52	63	0.547826	0.211063	4.22	0.32	DFCI	DFCI1	0.600687	RC1192_2	nivolumab	progress	sinonasal	LN	after	PD	ICI mono	PD	progression
DFCI	RC1192	RC1192_1	302	194	42	152	0.783505	0.211732	5.56	0.85	DFCI	DFCI1	0.666362	RC1192_1	nivolumab	primary	sinonasal	sinonasal	before	PD	ICI mono	PD	pre
DFCI	RC1203	RC1203_1	166	129	68	61	0.472868	0.115949	4.14	0.59	DFCI	DFCI1	0.409912	RC1203_1	pembro	primary	vulvar_vaginal	vulvar_vaginal	before	PR	ICI mono	DR	pre
DFCI	RC1384	RC1384_1	186	120	27	93	0.775	0.208878	2.16	0.78	DFCI	DFCI1	0.365722	RC1384_1	nivo	primary	anorectal	anorectal	before	PR	ICI mono	PD	pre
DFCI	RC1398	RC1398_1	145	101	24	77	0.762376	0.275848	1.97	0.84	DFCI	DFCI1	0.356553	RC1398_1	pembro	primary	anorectal	anorectal	before	PD	ICI mono	PD	pre
DFCI	RC1648	RC1648_1	167	122	17	105	0.860656	0.116026	2.13	0.53	DFCI	DFCI1	0.314541	RC1648_1	pembro	primary	anorectal	anorectal	after	SD	ICI mono	INT	progression
DFCI	RC1649	RC1649_1	168	119	54	65	0.546218	0.298458	3.6	0.46	DFCI	DFCI1	0.684233	RC1649_1	pembro	primary	vulvar_vaginal	vulvar_vaginal	before	SD	ICI mono	DR	pre
DFCI	RC1654	RC1654_1	117	85	42	43	0.505882	0.248824	1.92	0.8	DFCI	DFCI1	0.311268	RC1654_1	ipi-nivo	primary	anorectal	anorectal	after	PD	ICI combo	PD	progression
DFCI	RC1676	RC1676_1	187	140	43	97	0.692857	0.687294	1.37	0.85	DFCI	DFCI1	0.345487	RC1676_1	permbro	primary	anorectal	anorectal	after	PD	ICI mono	PD	progression
DFCI	RC1728	RC1728_1	167	114	52	62	0.54386	0.13563	4.01	0.53	DFCI	DFCI1	0.536845	RC1728_1	pembro	primary	anorectal	anorectal	before	SD	ICI mono	DR	pre
DFCI	RC0306	RC0306_1	726	491	53	438	0.892057	0.498406	2.4	0.55	DFCI	DFCI2	0.521814	RC0306_1	pembro	mets	sinonasal	unknown	after	PR	ICI mono	PD	progression
DFCI	RC0345	RC0345_1	188	114	24	90	0.789474	0.192333	2.14	0.66	DFCI	DFCI2	0.34818	RC0345_1	ipi-nivo	primary	anorectal	anorectal	before	PR	ICI combo	PD	pre
DFCI	RC0894	RC0894_1	563	382	70	312	0.816754	0.241157	2.22	0.36	DFCI	DFCI2	0.352894	RC0894_1	pembrolizumab_epocadostat	mets	sinonasal	LN	before	PD	ICI others	PD	pre
DFCI	RC0930	RC0930_1	495	316	65	251	0.794304	0.434376	2.96	0.82	DFCI	DFCI2	0.768587	RC0930_1	pembro	primary	anorectal	anorectal	before	SD	ICI mono	PD	pre
DFCI	RC1764	RC1764_1	148	98	31	67	0.683673	0.377633	3.14	0.71	DFCI	DFCI2	0.669627	RC1764_1	ipi-nivo	mets	sinonasal	LN	after	PD	ICI combo	INT	progression
DFCI	RC1775	RC1775_1	240	155	28	127	0.819355	0.49147	5.07	0.64	DFCI	DFCI2	0.873251	RC1775_1	pembro	primary	anorectal	anorectal	before	PD	ICI mono	PD	pre
DFCI	RC1775	RC1775_2	123	83	17	66	0.795181	0.467349	2.55	0.93	DFCI	DFCI2	0.527293	RC1775_2	pembro	mets	anorectal	unknown	after	PD	ICI mono	PD	progression
DFCI	RC2647	RC2647_1	4099	615	26	589	0.957724	0.173838	2	0.4	DFCI	DFCI2	0.30163	RC2647_1	ipi-nivo	primary	others	others	before	PD	ICI combo	INT	pre
DFCI	RC2746	RC2746_1	277	194	87	107	0.551546	0.106652	2.02	0.27	DFCI	DFCI2	0.397546	RC2746_1	pembro	primary	others	others	before	PD	ICI mono	PD	pre
DFCI	RC2827	RC2827_1	176	126	55	71	0.563492	0.172158	2.11	0.67	DFCI	DFCI2	0.271287	RC2827_1	ipi-nivo	mets	vulvar	LN	before	PD	ICI combo	INT	pre
DFCI	RC2949	RC2949_1	78	53	36	17	0.320755	0.238991	2.13	0.3	DFCI	DFCI2	0.373187	RC2949_1	pembro	primary	sinonasal	sinonasal	before	PD	ICI mono	PD	pre

### Sheet: paired
Cohort	Patient	Sample	total_muts	nonsyn_muts	clonal_muts	subclonal_muts	heterogeneity	CNA_prop	absolute_ploidy	absolute_purity	cohort	sub_cohort	aneuploidy_prop	_sample_key	Therapy	SITE	Primary_location	Site_location	COLLECTION	BOR	CATEGORY	RESPONSE	Timepoint	_sidx
MGH	BL1063	BL1063_2	477	306	48	258	0.843137	0.17678	2.08	0.84	MGH	MGH	0.305641	BL1063_2	ipi-nivo	mets	sinonasal	posterior nasal septum	before	NR	ICI combo	INT	pre	2
MGH	BL1063	BL1063_3	1110	712	54	658	0.924157	0.180564	1.98	0.86	MGH	MGH	0.320645	BL1063_3	ipi-nivo	progress	sinonasal	parotid gland	after	NR	ICI combo	INT	progression	3
MGH	BL163	BL163_1	233	79	31	48	0.607595	0.359689	1.94	0.55	MGH	MGH	0.447263	BL163_1	ipi-nivo	primary	vulvar	vulvar	before	NR	ICI combo	PD	pre	1
MGH	BL163	BL163_2	107	82	24	58	0.707317	0.399991	1.78	0.83	MGH	MGH	0.447366	BL163_2	ipi-nivo	progress	vulvar	cervical	during	NR	ICI combo	PD	progression	2
MGH	BL1731	BL1731_0	356	239	39	200	0.83682	0.183107	2.08	0.63	MGH	MGH	0.348964	BL1731_0	ipi-nivo	primary	anorectal	anorectal	before	NR	ICI combo	PD	pre	0
MGH	BL1731	BL1731_1	304	203	82	121	0.596059	0.254395	3.65	0.79	MGH	MGH	0.628852	BL1731_1	ipi-nivo	progress	anorectal	LN	during	NR	ICI combo	PD	progression	1
MGH	BL1988	BL1988_3	51	35	29	6	0.171429	0.115677	2.42	0.91	MGH	MGH	0.301249	BL1988_3	ipi-nivo	mets	vulvar	LN	before	NR	ICI combo	INT	pre	3
MGH	BL1988	BL1988_4	129	89	27	62	0.696629	0.0987619	2.41	0.63	MGH	MGH	0.294532	BL1988_4	ipi-nivo	mets	vulvar	skin	during	NR	ICI combo	INT	progression	4
MGH	BL2152	BL2152_1	241	163	110	53	0.325153	0.26676	3.33	0.18	MGH	MGH	0.703163	BL2152_1	adjuvant pembro	primary	sinonasal	sinonasal	before	NR	ICI mono	PD	pre	1
MGH	BL2152	BL2152_2	252	174	115	59	0.33908	0.243531	3.34	0.43	MGH	MGH	0.678868	BL2152_2	adjuvant pembro	progress	sinonasal	brain	after	NR	ICI mono	PD	progression	2
MGH	BL253	BL253_1	91	68	51	17	0.25	0.381062	3.07	0.67	MGH	MGH	0.807351	BL253_1	atezo+cobimetinib+IL-2 (part of 14-301)	mets	sinonasal	scalp	before	NR	ICI others	PD	pre	1
MGH	BL253	BL253_2	185	128	53	75	0.585938	0.361173	2.92	0.92	MGH	MGH	0.81412	BL253_2	atezo+cobimetinib+IL-2 (part of 14-301)	progress	sinonasal	supraclavicular LN	after	NR	ICI others	DR	progression	2
MGH	BL672	BL672_0	399	274	106	168	0.613139	0.283513	3.26	0.47	MGH	MGH	0.626204	BL672_0	ipi-nivo	primary	sinonasal	sinonasal	before	MR (mixed reponse)	ICI combo	PD	pre	0
MGH	BL672	BL672_1	449	303	145	158	0.521452	0.24995	3.34	0.49	MGH	MGH	0.638918	BL672_1	ipi-nivo	progress	sinonasal	brain	during	MR (mixed reponse)	ICI combo	PD	progression	1
MGH	BL840	BL840_3	658	437	42	395	0.90389	0.0991376	3.84	0.83	MGH	MGH	0.706008	BL840_3	ipi-nivo	mets	anorectal	anus	before	NR	ICI combo	DR	pre	3
MGH	BL840	BL840_4	303	208	104	104	0.5	0.118338	3.7	0.73	MGH	MGH	0.534169	BL840_4	ipi-nivo	progress	anorectal	anus	during	NR	ICI combo	DR	progression	4
MGH	BL863	BL863_1	278	186	37	149	0.801075	0.0873111	2.03	0.92	MGH	MGH	0.187001	BL863_1	ipi-nivo	mets	vulvovaginal	vaginal	before	MR (mixed reponse)	ICI combo	PD	pre	1
MGH	BL863	BL863_2	113	82	45	37	0.45122	0.197419	1.96	0.9	MGH	MGH	0.33258	BL863_2	ipi-nivo	progress	vulvovaginal	left groin LN	during	MR (mixed reponse)	ICI combo	PD	progression	2
MGH	BL908	BL908_1	197	123	22	101	0.821138	0.103666	2.22	0.26	MGH	MGH	0.371804	BL908_1	ipi-nivo	primary	vulvar	vulvar	before	MR (mixed reponse)	ICI combo	INT	pre	1
MGH	BL908	BL908_2	232	166	29	137	0.825301	0.110604	3.6	0.43	MGH	MGH	0.610411	BL908_2	ipi-nivo	progress	vulvar	femoral	during	MR (mixed reponse)	ICI combo	INT	progression	2
MGH	BL976	BL976_4	29	26	26	0	0	0.512417	1.93	0.2	MGH	MGH	0.076451	BL976_4	ipi-nivo	mets	sinonasal	maxillary sinus	before	NR	ICI combo	PD	pre	4
MGH	BL976	BL976_6	303	206	76	130	0.631068	0.336012	2.96	0.76	MGH	MGH	0.602425	BL976_6	ipi-nivo	progress	sinonasal	nasal septum and sinus contents	during	NR	ICI combo	PD	progression	6
DFCI	RC0294	RC0294_1	128	87	34	53	0.609195	0.231889	1.96	0.92	DFCI	DFCI1	0.323754	RC0294_1	ipi-nivo	primary	vulvar_vaginal	vulvar_vaginal	before	PR	ICI combo	INT	pre	1
DFCI	RC0294	RC0294_2	275	181	36	145	0.801105	0.206349	1.97	0.8	DFCI	DFCI1	0.325471	RC0294_2	ipi-nivo	mets	vulvar_vaginal	unknown	after	PR	ICI combo	INT	progression	2
DFCI	RC1000	RC1000_1	123	81	31	50	0.617284	0.121606	2.09	0.78	DFCI	DFCI1	0.209895	RC1000_1	ipi-nivo	primary	vulvar_vaginal	vulvar_vaginal	before	SD	ICI combo	DR	pre	1
DFCI	RC1000	RC1000_2	182	126	34	92	0.730159	0.124704	2.06	0.51	DFCI	DFCI1	0.203117	RC1000_2	ipi-nivo	mets	vulvar_vaginal	vulvar_vaginal + LN	after	SD	ICI combo	DR	progression	2
DFCI	RC1192	RC1192_1	302	194	42	152	0.783505	0.211732	5.56	0.85	DFCI	DFCI1	0.666362	RC1192_1	nivolumab	primary	sinonasal	sinonasal	before	PD	ICI mono	PD	pre	1
DFCI	RC1192	RC1192_2	178	115	52	63	0.547826	0.211063	4.22	0.32	DFCI	DFCI1	0.600687	RC1192_2	nivolumab	progress	sinonasal	LN	after	PD	ICI mono	PD	progression	2
DFCI	RC1775	RC1775_1	240	155	28	127	0.819355	0.49147	5.07	0.64	DFCI	DFCI2	0.873251	RC1775_1	pembro	primary	anorectal	anorectal	before	PD	ICI mono	PD	pre	1
DFCI	RC1775	RC1775_2	123	83	17	66	0.795181	0.467349	2.55	0.93	DFCI	DFCI2	0.527293	RC1775_2	pembro	mets	anorectal	unknown	after	PD	ICI mono	PD	progression	2
