## Supplementary_Table_13 for "Genomic classification and immune profiling define mucosal melanoma"

### Sheet: unpaired
Cohort	Patient	Sample	Therapy	SITE	Primary_location	Site_location	COLLECTION	BOR	CATEGORY	RESPONSE	ORION	LSP_id	sample_id	Primary	Tumor_frac_all	Prolif_tumor_frac_all	CD8_frac_all	CD4_T_frac_all	Treg_frac_all	CD163_Macrophage_frac_all	CD11C_Myeloid_frac_all	Timepoint
MGH	BL578	BL578_1	ipi-nivo	primary	sinonasal	sinonasal	before	CR	ICI combo	DR	YES	LSP21378	BL578_1	mucosal primary	0.159502	0.419819	0.0418497	0	0.00113689	0.0499923	0.00602243	pre
MGH	BL819	BL819_2	ipi-nivo	progress	anorectal	LN	during	CR with surg	ICI combo	PD	YES	LSP28834	BL819_2	mucosal	0.394137	0	0.0423453	0	0	0.0423453	0.00651466	progression
MGH	BL163	BL163_1	ipi-nivo	primary	vulvar	vulvar	before	NR	ICI combo	PD	YES	LSP20199	BL163_1	mucosal primary	0.291764	0.57766	0.000195618	0.000293427	0.000489045	0.030223	0.0199531	pre
MGH	BL163	BL163_2	ipi-nivo	progress	vulvar	cervical	during	NR	ICI combo	PD	YES	LSP20204	BL163_2	mucosal	0.663799	0.159983	0.00910535	0.00333217	0	0.0149173	0.0152272	progression
MGH	BL164	BL164_2	ipi-nivo	mets	sinonasal	stomach	before	NR	ICI combo	INT	YES	LSP21333	BL164_2	mucosal	0.440183	0.112714	0.014577	0.00176691	0.000662593	0.0729588	0.0338659	pre
MGH	BL248	BL248_1	pembro	mets	sinonasal	nasal	before	NR	ICI mono	PD	YES	LSP21358	BL248_1	mucosal	0.590127	0.307336	0.0057146	0.000489823	0	0.0163818	0.00212256	pre
MGH	BL248	BL248_2	pembro	mets	sinonasal	right arm	before	NR	ICI mono	PD	YES	LSP21363	BL248_2	mucosal	0.388564	0.0167093	0.0220232	0.0208178	0.00388743	0.0288471	0.0097436	pre
MGH	BL253	BL253_1	atezo+cobimetinib+IL-2 (part of 14-301)	mets	sinonasal	scalp	before	NR	ICI others	PD	YES	LSP21368	BL253_1	mucosal	0.752941	0.0306613	0.000472979	0.000226207	0.000164514	0.00635436	0.00789669	pre
MGH	BL253	BL253_2	atezo+cobimetinib+IL-2 (part of 14-301)	progress	sinonasal	supraclavicular LN	after	NR	ICI others	DR	YES	LSP21373	BL253_2	mucosal	0.5148	0.346148	0.002147	7.75092e-06	7.75092e-06	0.0174163	0.0183619	progression
MGH	BL630	BL630_1	ipi-nivo	primary	anorectal	anorectal	before	NR	ICI combo	PD	YES	LSP28909	BL630_1	mucosal primary	0.059608	0.000124879	0.0341263	0.00958982	0.012406	0.0619721	0.0674926	pre
MGH	BL672	BL672_0	ipi-nivo	primary	sinonasal	sinonasal	before	MR (mixed reponse)	ICI combo	PD	YES	LSP21383	BL672_0	mucosal primary	0	0.768055	0.00487964	0.0279766	0.00227716	0.00910865	0.0234223	pre
MGH	BL672	BL672_1	ipi-nivo	progress	sinonasal	brain	during	MR (mixed reponse)	ICI combo	PD	YES	LSP21388	BL672_1	mucosal	0.702894	0.00744915	0.0421163	0.0293668	0.00444084	0.039108	0.0167128	progression
MGH	BL672	BL672_2	ipi-nivo	progress	sinonasal	brain	during	MR (mixed reponse)	ICI combo	PD	YES	LSP21393	BL672_2	mucosal	0.321289	0.329903	0.0938228	0.0543664	0.0284668	0.140506	0.00867953	progression
MGH	BL672	BL672_3	ipi-nivo	progress	sinonasal	brain	during	MR (mixed reponse)	ICI combo	PD	YES	LSP21398	BL672_3	mucosal	0.576282	0.291994	0.00308251	0.00160459	0.000485601	0.0723756	0.0207964	progression
MGH	BL677	BL677_1	ipi-nivo	primary	anorectal	anorectal	before	NR	ICI combo	PD	YES	LSP28919	BL677_1	mucosal primary	0.242701	8.01646e-06	0.0117468	0.00596959	0.00272827	0.0267803	0.0521578	pre
MGH	BL677	BL677_2	ipi-nivo	mets	anorectal	anorectal	before	NR	ICI combo	PD	YES	LSP28824	BL677_2	mucosal	0.60797	0.0328604	0.00323388	0.000312956	0.00771959	0.0539328	0.0355727	pre
MGH	BL734	BL734_1	pembro	progress	vaginal	vulvar	during	NR	ICI mono	PD	YES	LSP20224	BL734_1	mucosal	0.488881	0.426875	0.00116139	0.00038713	4.30145e-05	0.0342395	0.0011829	progression
MGH	BL749	BL749_1	ipi-nivo	progress	sinonasal	retroperitoneal LN	during	SD	ICI combo	DR	NO	LSP21403	BL749_1	mucosal	0.423953	0.106848	0.0404414	0.0163583	0.0023369	0.020383	0.0327816	progression
MGH	BL764	BL764_1	ipi-nivo	primary	vulvovaginal	vulvovaginal	before	NR	ICI combo	PD	YES	LSP20229	BL764_1	mucosal primary	0.223063	0.123901	0.059497	0.137191	0.0241259	0.381722	0.000204457	pre
MGH	BL795	BL795_3	ipi-nivo	progress	vulvar	vulvar	during	SD	ICI combo	PD	YES	LSP20244	BL795_3	mucosal	0.478568	0.167235	0.0503328	0.00438383	0.000162364	0.0505764	0.0104725	progression
MGH	BL840	BL840_1	ipi-nivo	mets	anorectal	LN-1	before	NR	ICI combo	DR	YES	LSP28819	BL840_1	mucosal	0.448998	0.000510939	0.0145159	0.0102057	0.000445434	0.0754749	0.0687803	pre
MGH	BL840	BL840_3	ipi-nivo	mets	anorectal	anus	before	NR	ICI combo	DR	YES	LSP28809	BL840_3	mucosal	0.6607	0.00332639	6.50639e-05	8.13299e-05	4.0665e-06	0.0545439	0.0253953	pre
MGH	BL840	BL840_4	ipi-nivo	progress	anorectal	anus	during	NR	ICI combo	DR	YES	LSP28804	BL840_4	mucosal	0.551628	0.00129897	0.00322194	0.00518313	0.00151546	0.0729713	0.0176124	progression
MGH	BL840	BL840_5	ipi-nivo	progress	anorectal	anus	after	NR	ICI combo	DR	YES	LSP28799	BL840_5	mucosal	0.299542	0.0677404	0.00363177	0.00994789	0.000157903	0.118901	0.195958	progression
MGH	BL840	BL840_6	ipi-nivo	progress	anorectal	brain	after	NR	ICI combo	DR	YES	LSP28794	BL840_6	mucosal	0.431247	0.00193937	0.0299353	0.0190317	0.00674901	0.125878	0.0477171	progression
MGH	BL863	BL863_1	ipi-nivo	mets	vulvovaginal	vaginal	before	MR (mixed reponse)	ICI combo	PD	YES	LSP20249	BL863_1	mucosal	0.396405	0.467442	0.0038566	0.0060827	0.000945536	0.049282	0.00332799	pre
MGH	BL863	BL863_4	ipi-nivo	progress	vulvovaginal	vaginal	during	MR (mixed reponse)	ICI combo	PD	YES	LSP20264	BL863_4	mucosal	0.308633	0.403707	0.0157861	0.016468	0.005903	0.0414999	0.0121749	progression
MGH	BL908	BL908_1	ipi-nivo	primary	vulvar	vulvar	before	MR (mixed reponse)	ICI combo	INT	YES	LSP20269	BL908_1	mucosal primary	0.418665	0.151436	0.00955916	0.067374	0.0212535	0.0721372	0.016786	pre
MGH	BL961	BL961_1	pembro+ TILs +IL2	primary	anorectal	anorectal	before	SD	ICI others	DR	YES	LSP28869	BL961_1	mucosal primary	0.110514	0.000476463	0.0528874	0.0206658	0.0111873	0.150613	0.0568071	pre
MGH	BL961	BL961_2	pembro+ TILs +IL2	mets	anorectal	liver	before	SD	ICI others	DR	YES	LSP28904	BL961_2	mucosal	0.191032	0.114173	0.0674169	0.0190579	0.00459898	0.190265	0.0480803	pre
MGH	BL976	BL976_1	ipi-nivo	primary	sinonasal	sinonasal	before	NR	ICI combo	PD	YES	LSP21413	BL976_1	mucosal primary	0.128168	0.698142	0.017338	0	0.00124478	0.0244065	0.00489019	pre
MGH	BL976	BL976_2	ipi-nivo	mets	sinonasal	maxillary sinus	before	NR	ICI combo	PD	YES	LSP21418	BL976_2	mucosal	0.183056	0.148839	0.0763767	0.0602803	0.0290613	0.0789735	0.0964447	pre
MGH	BL976	BL976_3	ipi-nivo	mets	sinonasal	maxillary sinus	before	NR	ICI combo	PD	YES	LSP21423	BL976_3	mucosal	0.303889	0.0720115	0.00336054	0.00456073	0.006241	0.0412866	0.0518483	pre
MGH	BL976	BL976_4	ipi-nivo	mets	sinonasal	maxillary sinus	before	NR	ICI combo	PD	YES	LSP21428	BL976_4	mucosal	0.268248	0.259124	0.00547445	0.00364964	0	0.0583942	0.104015	pre
MGH	BL976	BL976_5	ipi-nivo	mets	sinonasal	maxillary sinus	before	NR	ICI combo	PD	YES	LSP21433	BL976_5	mucosal	0.000955001	0.750381	0.00402465	0.00616203	0.000841311	0.0222379	0.0336979	pre
MGH	BL976	BL976_6	ipi-nivo	progress	sinonasal	nasal septum and sinus contents	during	NR	ICI combo	PD	YES	LSP21438	BL976_6	mucosal	0.0339313	0.596696	0.00239584	0.0101222	0.00198962	0.164077	0.00389634	progression
MGH	BL1063	BL1063_1	ipi-nivo	primary	sinonasal	sinonasal	before	NR	ICI combo	INT	YES	LSP21248	BL1063_1	mucosal primary	0.281948	0.386655	0.00372356	0.0708966	0	0.0312779	0.0299374	pre
MGH	BL1063	BL1063_2	ipi-nivo	mets	sinonasal	posterior nasal septum	before	NR	ICI combo	INT	YES	LSP21253	BL1063_2	mucosal	0.0106768	0.774709	0.0229222	0.00805191	0.00255932	0.114883	0.00333877	pre
MGH	BL1063	BL1063_5	ipi-nivo	progress	sinonasal	left flank soft tissue	after	NR	ICI combo	INT	YES	LSP21268	BL1063_5	mucosal	1.29386e-05	0	0.129554	0.0031829	0.000116448	0.278581	0.0234577	progression
MGH	BL1087	BL1087_1	ipi-nivo	primary	sinonasal	sinonasal	before	NR	ICI combo	PD	YES	LSP21288	BL1087_1	mucosal primary	0.132137	0.242655	0.0975602	0.0246166	0.00157063	0.0950608	0.0714561	pre
MGH	BL1232	BL1232_1	19-022 pembro + PCV (RO7198457)	primary	sinonasal	sinonasal	before	SD	ICI others	DR	YES	LSP21298	BL1232_1	mucosal primary	0.562903	0.327505	0.0173857	0.000919492	0.00204869	0.028101	0.00577102	pre
MGH	BL1325	BL1325_1	ipi-nivo	mets	anorectal	rectal nodule	before	NR	ICI combo	DR	YES	LSP28854	BL1325_1	mucosal	0.0828554	0	0.00795707	0.00929048	0.000292699	0.0384628	0.0055396	pre
MGH	BL1325	BL1325_2	ipi-nivo	mets	anorectal	rectum	before	NR	ICI combo	DR	YES	LSP28849	BL1325_2	mucosal	0.0359877	0	0.0162245	0.00555284	0.00102377	0.040973	0.0141547	pre
MGH	BL1325	BL1325_3	ipi-nivo	mets	anorectal	rectum	before	NR	ICI combo	DR	YES	LSP28844	BL1325_3	mucosal	0.12012	6.64823e-05	0.00783161	0.00538507	0.000345708	0.0112089	0.0567626	pre
MGH	BL1395	BL1395_1	ipi-nivo	primary	sinonasal	sinonasal	before	NR	ICI combo	PD	YES	LSP21308	BL1395_1	mucosal primary	0.501786	0.147226	0.0245068	0.000245776	0.00549123	0.0909504	0.00977379	pre
MGH	BL1510	BL1510_1	pembro	primary	vaginal	vaginal	before	NR	ICI mono	PD	YES	LSP20289	BL1510_1	mucosal primary	0.659426	0.0149506	0.00169252	0.00319699	0.00122238	0.0269864	0.00441937	pre
MGH	BL1731	BL1731_0	ipi-nivo	primary	anorectal	anorectal	before	NR	ICI combo	PD	YES	LSP28924	BL1731_0 (BL1671_0)	mucosal primary	0.277791	0.00200914	0.00675823	0.0015814	0.00180871	0.014939	0.0427711	pre
MGH	BL1731	BL1731_1	ipi-nivo	progress	anorectal	LN	during	NR	ICI combo	PD	YES	LSP28939	BL1731_1	mucosal	0.31331	0.000166861	0.0522554	0.0127371	0	0.0615718	0.0445242	progression
MGH	BL1849	BL1849_1	ipi-nivo	progress	anorectal	rectum	during	SD	ICI combo	PD	YES	LSP28914	BL1849_1	mucosal	0.534003	4.75781e-05	0.00149297	0.00182684	1.14844e-05	0.01995	0.0210624	progression
MGH	BL1863	BL1863_1	ipi-nivo	primary	anorectal	anorectal	before	NR	ICI combo	PD	YES	LSP28899	BL1863_1(BL863_1)	mucosal primary	0.183875	0.000846344	0.14793	0.0356003	0.0267999	0.0523671	0.0776867	pre
MGH	BL1988	BL1988_1	ipi-nivo	primary	vulvar	vulvar	before	NR	ICI combo	INT	YES	LSP20304	BL1988_1	mucosal primary	0	0	0.00117378	0.000461939	0.000280193	0.0275422	0.114379	pre
MGH	BL1988	BL1988_3	ipi-nivo	mets	vulvar	LN	before	NR	ICI combo	INT	YES	LSP20314	BL1988_3	mucosal	0.000551673	0.000220669	0.00805443	0.00132402	0.000220669	0.0663847	0.0585142	pre
MGH	BL1956	BL1956_0	adjuvant nivo	primary	sinonasal	sinonasal	before	NED	ICI mono	DR	YES	LSP21338	BL1956_0	mucosal primary	0.285266	0.623488	0.00173463	0.00121748	0.00360933	0.0308032	0.0185315	pre
MGH	BL2152	BL2152_1	adjuvant pembro	primary	sinonasal	sinonasal	before	NR	ICI mono	PD	YES	LSP21348	BL2152_1	mucosal primary	0.504368	0.229896	0.0351088	9.44421e-05	0.0143552	0.119398	0.00564291	pre

### Sheet: paired
Cohort	Patient	Sample	Therapy	SITE	Primary_location	Site_location	COLLECTION	BOR	CATEGORY	RESPONSE	ORION	LSP_id	sample_id	Primary	Tumor_frac_all	Prolif_tumor_frac_all	CD8_frac_all	CD4_T_frac_all	Treg_frac_all	CD163_Macrophage_frac_all	CD11C_Myeloid_frac_all	Timepoint
MGH	BL163	BL163_1	ipi-nivo	primary	vulvar	vulvar	before	NR	ICI combo	PD	YES	LSP20199	BL163_1	mucosal primary	0.291764	0.57766	0.000195618	0.000293427	0.000489045	0.030223	0.0199531	pre
MGH	BL163	BL163_2	ipi-nivo	progress	vulvar	cervical	during	NR	ICI combo	PD	YES	LSP20204	BL163_2	mucosal	0.663799	0.159983	0.00910535	0.00333217	0	0.0149173	0.0152272	progression
MGH	BL253	BL253_1	atezo+cobimetinib+IL-2 (part of 14-301)	mets	sinonasal	scalp	before	NR	ICI others	PD	YES	LSP21368	BL253_1	mucosal	0.752941	0.0306613	0.000472979	0.000226207	0.000164514	0.00635436	0.00789669	pre
MGH	BL253	BL253_2	atezo+cobimetinib+IL-2 (part of 14-301)	progress	sinonasal	supraclavicular LN	after	NR	ICI others	DR	YES	LSP21373	BL253_2	mucosal	0.5148	0.346148	0.002147	7.75092e-06	7.75092e-06	0.0174163	0.0183619	progression
MGH	BL840	BL840_3	ipi-nivo	mets	anorectal	anus	before	NR	ICI combo	DR	YES	LSP28809	BL840_3	mucosal	0.6607	0.00332639	6.50639e-05	8.13299e-05	4.0665e-06	0.0545439	0.0253953	pre
MGH	BL840	BL840_4	ipi-nivo	progress	anorectal	anus	during	NR	ICI combo	DR	YES	LSP28804	BL840_4	mucosal	0.551628	0.00129897	0.00322194	0.00518313	0.00151546	0.0729713	0.0176124	progression
MGH	BL976	BL976_5	ipi-nivo	mets	sinonasal	maxillary sinus	before	NR	ICI combo	PD	YES	LSP21433	BL976_5	mucosal	0.000955001	0.750381	0.00402465	0.00616203	0.000841311	0.0222379	0.0336979	pre
MGH	BL976	BL976_6	ipi-nivo	progress	sinonasal	nasal septum and sinus contents	during	NR	ICI combo	PD	YES	LSP21438	BL976_6	mucosal	0.0339313	0.596696	0.00239584	0.0101222	0.00198962	0.164077	0.00389634	progression
MGH	BL863	BL863_4	ipi-nivo	progress	vulvovaginal	vaginal	during	MR (mixed reponse)	ICI combo	PD	YES	LSP20264	BL863_4	mucosal	0.308633	0.403707	0.0157861	0.016468	0.005903	0.0414999	0.0121749	progression
MGH	BL672	BL672_0	ipi-nivo	primary	sinonasal	sinonasal	before	MR (mixed reponse)	ICI combo	PD	YES	LSP21383	BL672_0	mucosal primary	0	0.768055	0.00487964	0.0279766	0.00227716	0.00910865	0.0234223	pre
MGH	BL672	BL672_1	ipi-nivo	progress	sinonasal	brain	during	MR (mixed reponse)	ICI combo	PD	YES	LSP21388	BL672_1	mucosal	0.702894	0.00744915	0.0421163	0.0293668	0.00444084	0.039108	0.0167128	progression
MGH	BL1731	BL1731_0	ipi-nivo	primary	anorectal	anorectal	before	NR	ICI combo	PD	YES	LSP28924	BL1731_0 (BL1671_0)	mucosal primary	0.277791	0.00200914	0.00675823	0.0015814	0.00180871	0.014939	0.0427711	pre
MGH	BL1731	BL1731_1	ipi-nivo	progress	anorectal	LN	during	NR	ICI combo	PD	YES	LSP28939	BL1731_1	mucosal	0.31331	0.000166861	0.0522554	0.0127371	0	0.0615718	0.0445242	progression
MGH	BL1063	BL1063_2	ipi-nivo	mets	sinonasal	posterior nasal septum	before	NR	ICI combo	INT	YES	LSP21253	BL1063_2	mucosal	0.0106768	0.774709	0.0229222	0.00805191	0.00255932	0.114883	0.00333877	pre
MGH	BL1063	BL1063_5	ipi-nivo	progress	sinonasal	left flank soft tissue	after	NR	ICI combo	INT	YES	LSP21268	BL1063_5	mucosal	1.29386e-05	0	0.129554	0.0031829	0.000116448	0.278581	0.0234577	progression
