## Supplementary_Table_16 for "Genomic classification and immune profiling define mucosal melanoma"

### Sheet: Cycle1
ch	Dye	Marker	Clone	Vendor	#Cat	Dilution	Function	Category	Note
1	ArgoFluor®520	CD45	D9M8I	RareCyte	62-1001-501B	200	General Immune	Immune
2	ArgoFluor®548	CD3e	D7A6E	RareCyte	62-1003-501B	200	Lymphocytes	Immune
3	ArgoFluor®555L	Ki67	D3B5	RareCyte	62-1002-501B	200	Proliferation	Tumor
4	ArgoFluor®572	CD11c	D3V1E	RareCyte	62-1106-501B	200	Dendritic	Immune
5	ArgoFluor®602	CD163	EPR14643	RareCyte	62-1006-601B	400	Macrophage	Immune
6	ArgoFluor®624	CD8a	AMC908	RareCyte	62-1007-601B	200	Tc cells	Immune
7	ArgoFluor®658	Ecad	4A2	RareCyte	62-1418-601B	400	Epithelial/EMT	Tumor
8	ArgoFluor®660L	CD20	L20	RareCyte	62-1004-601B	200	B cells	Immune
9	ArgoFluor®672	PDL1	E1L3N	RareCyte	62-1010-601B	200	Checkpoint	Immune
10	ArgoFluor®698	PD1	EPR4877(2)	RareCyte	62-1009-601B	200	Checkpoint	Immune
11	ArgoFluor®706	CD4	EPR6855	RareCyte	62-1002-501B	200	Th cells	Immune
12	ArgoFluor®724	FOXP3	236A/E7	RareCyte	62-1012-701B	200	Tregs	Immune
13	ArgoFluor®760	CD68	D4B9C	RareCyte	62-1013-701B	200	Macrophage	Immune
14	ArgoFluor®782	CD31	EPR3094	RareCyte	62-1075-801B	400	Endothelia	Stroma
15	ArgoFluor®812	SMA	1A4	RareCyte	62-1046-801B	400	Fibroblast/muscle	Stroma
16	ArgoFluor®845	SOX10	SP267	abcam	ab227680	400	Melanoma	Tumor	In-house conjugated
17	ArgoFluor®874	MART1	EPR20380	abcam	ab210546	400	Melanoma	Tumor	In-house conjugated
18	ArgoFluor®580L	GAL9	D9R4A	CST	54330S	400	Melanoma	Tumor	In-house conjugated

### Sheet: Cycle2
ch	Channel	Marker	Clone	Vendor	#Cat	Dilution	Function	Category	Note
1	Alexa 488	CD47	SP279	abcam	ab290989	400	Immune regulation	Immune
2	ArgoFluor® 548	NGFR	C40-1457	BD	557194	800	Tumor lineage	Tumor	In-house conjugated
3	ArgoFluor® 555L	PCNA	PC10	RareCyte	52-1116-501B	200	DCs, macrophages, B cells; activated T cells	Immune
4	ArgoFluor® 572	TBX21	E4I2K	RareCyte	62-1097-501B	200	Th1 cells, CD8⁺ T cells, NK cells	Immune
5	ArgoFluor 580L	AQP1	B-11	Santa Cruz	sc-25287	400	Endothelial cells	Stroma	In-house conjugated
6	ArgoFluor® 602	TIM-3	D5D5R	RareCyte	62-1397-601B	200	Exhausted CD8⁺/CD4⁺ T cells, Tregs, DCs	Immune
7	ArgoFluor® 624	CD16	SP175	RareCyte	62-1088-601B	200	NK cells, non-classical monocytes, neutrophils	Immune
8	ArgoFluor® 660L	HLA-DR	EPR3692	RareCyte	62-1143-601B	200	Epithelial progenitors (lung/liver/GI), tumors	Tumor
9	ArgoFluor® 662	TCF1	C63D9	RareCyte	62-1394-601B	200	Progenitor/exhausted CD8⁺ T cells; thymocytes	Immune
10	Alexa 647	CD44	EPR1013Y	abcam	62-1395-601B	800	Tissue-resident CD8⁺ T cells; CD103⁺ DCs	Immune
11	ArgoFluor® 698	CD69	EPR21814	RareCyte	62-1091-601B	200	Early Activation markers	Immune
12	ArgoFluor® 706	LAG3	D2G4O	RareCyte	62-1059-701B	200	Exhausted T cells, Tregs	Immune
13	ArgoFluor® 724	TIGIT	BLR047F	RareCyte	62-1162-701B	200	Exhausted CD8⁺ T cells, Tregs, NK cells	Immune
14	ArgoFluor® 760	CD138	EPR6454	RareCyte	52-1059-701B	200	Plasma cells; many epithelia	Immune
15	ArgoFluor® 782	CXCL10	EPR24674-84	RareCyte	62-1342-701B	200	Cytokine/recuitment	Immune
16	ArgoFluor® 812	GZMB	D6E9W	RareCyte	61-1081-801	200	Cytotoxic T cells	Immune
17	ArgoFluor® 845	B2M	Polyclonal	RareCyte	62-1170-801B	400	All nucleated cells; high in lymphocytes/epithelia	Tumor
18	ArgoFluor 874	TUBB3	EP1569Y	RareCyte	52-1121-801B	200	Neuron	Immune
